# Diet outperforms microbial transplant to drive microbiome recovery post-antibiotics

**DOI:** 10.1101/2024.08.01.606245

**Authors:** M. Kennedy, A. Freiburger, M. Cooper, K. Beilsmith, M.L. St. George, M. Kalski, C. Cham, A. Guzzetta, S.C. Ng, F.K. Chan, D. Rubin, C.S. Henry, J. Bergelson, E.B. Chang

## Abstract

High-fat, low-fiber Western-style diets (WD) induce microbiome dysbiosis characterized by reduced taxonomic diversity and metabolic breadth^1,2^, which in turn increases risk for a wide array of metabolic^3–5^, immune^6^ and systemic pathologies. Recent work has established that WD can impair microbiome resilience to acute perturbations like antibiotic treatment^7,8^, although we know little about the mechanism of impairment and the specific host consequences of prolonged post-antibiotic dysbiosis. Here, we characterize the trajectory by which the gut microbiome recovers its taxonomic and functional profile after antibiotic treatment in mice on regular chow (RC) and WD, and find that only mice on RC undergo a rapid successional process of recovery. Metabolic modeling indicates that RC diet promotes the development of syntrophic cross-feeding interactions, while on WD, a dominant taxon monopolizes readily available resources without releasing syntrophic byproducts. Intervention experiments reveal that an appropriate dietary resource environment is both necessary and sufficient for rapid and robust microbiome recovery, whereas microbial transplant is neither. Furthermore, prolonged post-antibiotic dysbiosis in mice on WD renders them susceptible to infection by the intestinal pathogen *Salmonella enterica* serovar Typhimurium. Our data challenge widespread enthusiasm for fecal microbiota transplant (FMT) as a strategy to address dysbiosis and demonstrate that specific dietary interventions are, at minimum, an essential prerequisite for effective FMT, and may afford a safer, more natural, and less invasive alternative to FMT.
