## Supplementary Tables 1-10 for "Diet outperforms microbial transplant to drive microbiome recovery post-antibiotics": Table_S1.xlsx

### Sheet: Table S1
Table S1 (related to Figure 1)	Description	Details
Table S1A	ANOVA and posthoc analyses of bacterial biomass CFUs over time from mice on RC-ABX and WD-ABX in Cohort 1. RC-PBS and WD-PBS controls were not included in this cohort; CFU counts were not gathered for Cohorts 2 and 3.	one-way ANOVA + multiple comparisons with FDR; n=5-6/group
Table S1B	ANOVA and posthoc analyses of bacterial biomass CFUs over time from mice on RC-ABX, RC-PBS, WD-ABX, and WD-PBS. Data is from a separate cohort ("St") that underwent identical protocol to Cohorts 1-3 until Day 14 of recovery, when they were used for colonization resistance experiments. All data presented here are are from Days ≤14.	one-way ANOVA + multiple comparisons with FDR; n=7-12/group

### Sheet: S1A (Cohort 1)
Bacterial biomass: RC-ABX (anaerobes)														Bacterial biomass: WD-ABX (anaerobes)
One-way ANOVA of log10(CFUs)														One-way ANOVA of log10(CFUs)
F	P value	P value summary	Significant diff. among means (P < 0.05)?	R squared										F	P value	P value summary	Significant diff. among means (P < 0.05)?	R squared
37.31	<0.0001	****	Yes	0.8741										134.7	<0.0001	****	Yes	0.9651
Multiple Comparisons														Multiple Comparisons
Number of families	1													Number of families	1
Number of comparisons per family	8													Number of comparisons per family	8
Q	0.05													Q	0.05
Two-stage linear step-up procedure of Benjamini, Krieger and Yekutieli	Mean rank diff.	Discovery?	q value	Individual P Value	Mean rank 1	Mean rank 2	Mean rank diff.	SE of diff	n1	n2	t	DF		Two-stage linear step-up procedure of Benjamini, Krieger and Yekutieli	Mean rank diff.	Discovery?	q value	Individual P Value	Mean rank 1	Mean rank 2	Mean rank diff.	SE of diff	n1	n2	t	DF
-3 vs. 0	3.874	Yes	<0.0001	<0.0001	9.908	6.034	3.874	0.4032	6	5	9.607	43		-3 vs. 0	5.757	Yes	<0.0001	<0.0001	9.058	3.301	5.757	0.3939	6	5	14.61	39
-3 vs. 1	4.35	Yes	<0.0001	<0.0001	9.908	5.558	4.35	0.3845	6	6	11.31	43		-3 vs. 1	5.757	Yes	<0.0001	<0.0001	9.058	3.301	5.757	0.3939	6	5	14.61	39
-3 vs. 2	2.496	Yes	<0.0001	<0.0001	9.908	7.413	2.496	0.3845	6	6	6.491	43		-3 vs. 2	5.757	Yes	<0.0001	<0.0001	9.058	3.301	5.757	0.3939	6	5	14.61	39
-3 vs. 4	0.1102	No	0.2036	0.7757	9.908	9.798	0.1102	0.3845	6	6	0.2867	43		-3 vs. 4	5.757	Yes	<0.0001	<0.0001	9.058	3.301	5.757	0.3939	6	5	14.61	39
-3 vs. 5	-0.373	No	0.1012	0.3374	9.908	10.28	-0.373	0.3845	6	6	0.9701	43		-3 vs. 5	5.757	Yes	<0.0001	<0.0001	9.058	3.301	5.757	0.3939	6	5	14.61	39
-3 vs. 8	1.119	Yes	0.0034	0.0082	9.908	8.79	1.119	0.4032	6	5	2.774	43		-3 vs. 8	4.862	Yes	<0.0001	<0.0001	9.058	4.195	4.862	0.3939	6	5	12.34	39
-3 vs. 14	1.264	Yes	0.0011	0.002	9.908	8.644	1.264	0.3845	6	6	3.288	43		-3 vs. 14	-1.033	Yes	0.0095	0.009	9.058	10.09	-1.033	0.3756	6	6	2.749	39
-3 vs. 16	0.8769	Yes	0.0096	0.0276	9.908	9.031	0.8769	0.3845	6	6	2.281	43		-3 vs. 16	-1.08	Yes	0.0078	0.0065	9.058	10.14	-1.08	0.3756	6	6	2.874	39
Bacterial biomass: RC-ABX (aerobes)														Bacterial biomass: WD-ABX (aerobes)
One-way ANOVA of log10(CFUs)														One-way ANOVA of log10(CFUs)
F	P value	P value summary	Significant diff. among means (P < 0.05)?	R squared										F	P value	P value summary	Significant diff. among means (P < 0.05)?	R squared
21.25	<0.0001	****	Yes	0.7981										354.4	<0.0001	****	Yes	0.9864
Multiple Comparisons														Multiple Comparisons
Number of families	1													Number of families	1
Number of comparisons per family	8													Number of comparisons per family	8
Q	0.05													Q	0.05
Two-stage linear step-up procedure of Benjamini, Krieger and Yekutieli	Mean rank diff.	Discovery?	q value	Individual P Value	Mean rank 1	Mean rank 2	Mean rank diff.	SE of diff	n1	n2	t	DF		Two-stage linear step-up procedure of Benjamini, Krieger and Yekutieli	Mean rank diff.	Discovery?	q value	Individual P Value	Mean rank 1	Mean rank 2	Mean rank diff.	SE of diff	n1	n2	t	DF
-3 vs. 0	2.019	Yes	0.0001	<0.0001	8.14	6.121	2.019	0.4607	6	5	4.382	43		-3 vs. 0	3.242	Yes	<0.0001	<0.0001	6.854	3.612	3.242	0.2245	6	5	14.44	39
-3 vs. 1	2.278	Yes	<0.0001	<0.0001	8.14	5.862	2.278	0.4393	6	6	5.187	43		-3 vs. 1	3.553	Yes	<0.0001	<0.0001	6.854	3.301	3.553	0.2245	6	5	15.83	39
-3 vs. 2	0.6305	No	0.1155	0.1585	8.14	7.51	0.6305	0.4393	6	6	1.435	43		-3 vs. 2	3.553	Yes	<0.0001	<0.0001	6.854	3.301	3.553	0.2245	6	5	15.83	39
-3 vs. 4	-1.547	Yes	0.0011	0.001	8.14	9.687	-1.547	0.4393	6	6	3.523	43		-3 vs. 4	3.553	Yes	<0.0001	<0.0001	6.854	3.301	3.553	0.2245	6	5	15.83	39
-3 vs. 5	-2.084	Yes	<0.0001	<0.0001	8.14	10.22	-2.084	0.4393	6	6	4.743	43		-3 vs. 5	3.553	Yes	<0.0001	<0.0001	6.854	3.301	3.553	0.2245	6	5	15.83	39
-3 vs. 8	-0.6291	No	0.1155	0.1792	8.14	8.769	-0.6291	0.4607	6	5	1.366	43		-3 vs. 8	-0.4855	Yes	0.0386	0.0368	6.854	7.34	-0.4855	0.2245	6	5	2.163	39
-3 vs. 14	-0.1401	No	0.3944	0.7513	8.14	8.28	-0.1401	0.4393	6	6	0.319	43		-3 vs. 14	-3.364	Yes	<0.0001	<0.0001	6.854	10.22	-3.364	0.2141	6	6	15.72	39
-3 vs. 16	-0.5816	No	0.1155	0.1925	8.14	8.722	-0.5816	0.4393	6	6	1.324	43		-3 vs. 16	-3.144	Yes	<0.0001	<0.0001	6.854	9.998	-3.144	0.2141	6	6	14.69	39

### Sheet: S1B (St Cohort)
Bacterial biomass (St Cohort): RC-ABX													Bacterial biomass (St cohort): WD-ABX
One-way ANOVA of log10(CFUs)													One-way ANOVA of log10(CFUs)
F	P value	P value summary	Significant diff. among means (P < 0.05)?	R squared									F	P value	P value summary	Significant diff. among means (P < 0.05)?	R squared
548.4	<0.0001	****	Yes	0.98									30.45	<0.0001	****	Yes	0.7173
Multiple Comparisons													Multiple Comparisons
Number of families	1												Number of families	1
Number of comparisons per family	5												Number of comparisons per family	5
Q	0.05												Q	0.05
Two-stage linear step-up procedure of Benjamini, Krieger and Yekutieli	Mean Diff.	Discovery?	q value	Individual P Value	Mean 1	Mean 2	SE of diff.	n1	n2	t	DF		Two-stage linear step-up procedure of Benjamini, Krieger and Yekutieli	Mean Diff.	Discovery?	q value	Individual P Value	Mean 1	Mean 2	SE of diff.	n1	n2	t	DF
-3 vs. 0	7.486	Yes	<0.0001	<0.0001	9.486	2	0.2105	7	8	35.57	56		-3 vs. 0	7.566	Yes	<0.0001	<0.0001	9.566	2	1.04	8	11	7.277	60
-3 vs. 4	-0.8457	Yes	0.0001	<0.0001	9.486	10.33	0.1934	7	12	4.373	56		-3 vs. 4	7.566	Yes	<0.0001	<0.0001	9.566	2	1.021	8	12	7.408	60
-3 vs. 7	-0.6453	Yes	0.0031	0.0018	9.486	10.13	0.1966	7	11	3.282	56		-3 vs. 7	3.979	Yes	0.0002	0.0003	9.566	5.587	1.04	8	11	3.827	60
-3 vs. 10	-0.5075	Yes	0.0117	0.0112	9.486	9.993	0.1934	7	12	2.624	56		-3 vs. 10	0.7717	No	0.2377	0.4528	9.566	8.794	1.021	8	12	0.7556	60
-3 vs. 14	-0.5369	Yes	0.0098	0.0075	9.486	10.02	0.1934	7	12	2.776	56		-3 vs. 14	-0.5206	No	0.2571	0.6121	9.566	10.09	1.021	8	12	0.5098	60
Bacterial biomass (St cohort): RC-PBS													Bacterial biomass (St cohort): WD-PBS
One-way ANOVA of log10(CFUs)													One-way ANOVA of log10(CFUs)
F	P value	P value summary	Significant diff. among means (P < 0.05)?	R squared									F	P value	P value summary	Significant diff. among means (P < 0.05)?	R squared
3.019	0.0178	*	Yes	0.2185									2.287	0.0593	ns	No	0.1803
Multiple Comparisons
Number of families	1
Number of comparisons per family	5
Q	0.05
Two-stage linear step-up procedure of Benjamini, Krieger and Yekutieli	Mean Diff.	Discovery?	q value	Individual P Value	Mean 1	Mean 2	SE of diff.	n1	n2	t	DF
-3 vs. 0	-0.5149	Yes	0.0258	0.0246	9.423	9.938	0.2227	8	8	2.312	54
-3 vs. 4	-0.6469	Yes	0.0042	0.0024	9.423	10.07	0.2033	8	12	3.182	54
-3 vs. 7	-0.6006	Yes	0.0099	0.0076	9.423	10.02	0.2164	8	9	2.775	54
-3 vs. 10	-0.71	Yes	0.0042	0.0012	9.423	10.13	0.207	8	11	3.431	54
-3 vs. 14	-0.661	Yes	0.0042	0.002	9.423	10.08	0.2033	8	12	3.252	54
