## Supplementary Tables 1-10 for "Diet outperforms microbial transplant to drive microbiome recovery post-antibiotics": Table_S2.xlsx

### Sheet: Table S2
Table S2 (related to Figure 1)	PCoA PERMANOVA Clustering Analysis performed with 'adonis2'
Table S2A	ANOVA and posthoc analyses of Faith's PD using 16S rRNA sequencing data from mice on RC-ABX, RC-PBS, WD-ABX, and WD-PBS from pre-antibiotic treatment (D-3) through D28 of recovery	one-way ANOVA + multiple comparisons with FDR; n=4-13/group
Table S2B	ANOVA and posthoc analyses of Shannon diversity using 16S rRNA sequencing data from mice on RC-ABX, RC-PBS, WD-ABX, and WD-PBS from pre-antibiotic treatment (D-3) through D28 of recovery	one-way ANOVA + multiple comparisons with FDR; n=4-13/group
Table S2C	ANOVA and posthoc analyses of ASV richness using 16S rRNA sequencing data from mice on RC-ABX, RC-PBS, WD-ABX, and WD-PBS from pre-antibiotic treatment (D-3) through D28 of recovery	one-way ANOVA + multiple comparisons with FDR; n=4-13/group
Table S2D	PERMANOVA clustering analysis using Bray-Curtis dissimilarity of (i) RC-ABX and WD-ABX treatment groups across timepoints, and (ii) ABX and PBS groups within dietary treatments at D14 and D28 of recovery from antibiotic treatment	one-way ANOVA + multiple comparisons with FDR; n=4-13/group
Table S2E	Two-way ANOVA comparing mean BC dissimilarity between ABX-treated groups and respective PBS controls across dietary treatments and timepoints	two-way ANOVA + multiple comparisons with FDR; n=7-14

### Sheet: 2A (Faith's PD)
Faith's PD: Pre-ABX (D-3) vs Recovery (D0, 14, 28)														Faith's PD: ABX vs PBS at D-3, 0, 14, 28
RC-ABX: ANOVA summary														D-3: ANOVA summary
F	P value	P value summary	Significant diff. among means (P < 0.05)?	R squared										F	P value	P value summary	Significant diff. among means (P < 0.05)?	R squared
13.37	<0.0001	****	Yes	0.5896										3.899	0.0158	*	Yes	0.2307
Multiple Comparisons														Multiple Comparisons
Number of families	1													Number of families	1
Number of comparisons per family	13													Number of comparisons per family	6
Q	0.05													Q	0.05
Two-stage linear step-up procedure of Benjamini, Krieger and Yekutieli	Mean Diff.	Discovery?	q value	Individual P Value	Mean 1	Mean 2	Mean Diff.	SE of diff.	n1	n2	t	DF		Two-stage linear step-up procedure of Benjamini, Krieger and Yekutieli	Mean Diff.	Discovery?	q value	Individual P Value	Mean 1	Mean 2	Mean Diff.	SE of diff.	n1	n2	t	DF
-3 vs. 0	7.011	Yes	<0.0001	<0.0001	16.6	9.588	7.011	1.354	14	10	5.177	121		RC-ABX vs. RC-PBS	3.734	No	0.0521	0.0372	16.6	12.86	3.734	1.731	14	7	2.157	39
-3 vs. 1	10.11	Yes	<0.0001	<0.0001	16.6	6.491	10.11	1.449	14	8	6.973	121		RC-ABX vs. WD-ABX	4.023	Yes	0.0169	0.007	16.6	12.58	4.023	1.414	14	14	2.846	39
-3 vs. 2	9.317	Yes	<0.0001	<0.0001	16.6	7.281	9.317	1.354	14	10	6.881	121		RC-ABX vs. WD-PBS	4.63	Yes	0.0169	0.008	16.6	11.97	4.63	1.657	14	8	2.793	39
-3 vs. 3	12.51	Yes	<0.0001	<0.0001	16.6	4.093	12.51	1.449	14	8	8.627	121		RC-PBS vs. WD-ABX	0.2889	No	0.6078	0.8683	12.86	12.58	0.2889	1.731	7	14	0.1669	39
-3 vs. 4	13.91	Yes	<0.0001	<0.0001	16.6	2.689	13.91	1.397	14	9	9.954	121		RC-PBS vs. WD-PBS	0.8958	No	0.6016	0.6461	12.86	11.97	0.8958	1.936	7	8	0.4628	39
-3 vs. 5	13.64	Yes	<0.0001	<0.0001	16.6	2.961	13.64	1.354	14	10	10.07	121		WD-ABX vs. WD-PBS	0.6069	No	0.6016	0.7162	12.58	11.97	0.6069	1.657	14	8	0.3661	39
-3 vs. 7	10.8	Yes	<0.0001	<0.0001	16.6	5.797	10.8	1.354	14	10	7.976	121
-3 vs. 8	9.208	Yes	<0.0001	<0.0001	16.6	7.39	9.208	1.354	14	10	6.8	121
-3 vs. 11	7.203	Yes	<0.0001	<0.0001	16.6	9.395	7.203	1.397	14	9	5.155	121		D0: ANOVA summary
-3 vs. 14	7.203	Yes	<0.0001	<0.0001	16.6	9.396	7.203	1.236	14	14	5.827	121		F	P value	P value summary	Significant diff. among means (P < 0.05)?	R squared
-3 vs. 18	6.923	Yes	<0.0001	<0.0001	16.6	9.675	6.923	1.449	14	8	4.776	121		14.44	<0.0001	****	Yes	0.5677
-3 vs. 21	7.642	Yes	<0.0001	<0.0001	16.6	8.956	7.642	1.449	14	8	5.273	121		Multiple Comparisons
-3 vs. 28	6.748	Yes	<0.0001	<0.0001	16.6	9.85	6.748	1.514	14	7	4.457	121		Number of families	1
														Number of comparisons per family	6
														Q	0.05
RC-PBS: ANOVA summary														Two-stage linear step-up procedure of Benjamini, Krieger and Yekutieli	Mean Diff.	Discovery?	q value	Individual P Value	Mean 1	Mean 2	Mean Diff.	SE of diff.	n1	n2	t	DF
F	P value	P value summary	Significant diff. among means (P < 0.05)?	R squared										RC-ABX vs. RC-PBS	-4.777	Yes	0.0081	0.0153	9.588	14.36	-4.777	1.868	10	7	2.557	33
0.5734	0.7197	ns	No	0.096										RC-ABX vs. WD-ABX	6.439	Yes	0.0003	0.0004	9.588	3.148	6.439	1.623	10	12	3.967	33
														RC-ABX vs. WD-PBS	-0.7376	No	0.2395	0.6843	9.588	10.33	-0.7376	1.798	10	8	0.4102	33
														RC-PBS vs. WD-ABX	11.22	Yes	<0.0001	<0.0001	14.36	3.148	11.22	1.803	7	12	6.221	33
WD-ABX: ANOVA summary														RC-PBS vs. WD-PBS	4.04	Yes	0.0199	0.0475	14.36	10.33	4.04	1.962	7	8	2.059	33
F	P value	P value summary	Significant diff. among means (P < 0.05)?	R squared										WD-ABX vs. WD-PBS	-7.177	Yes	0.0002	0.0002	3.148	10.33	-7.177	1.73	12	8	4.147	33
29.87	<0.0001	****	Yes	0.7594
Multiple Comparisons
Number of families	1													D14: ANOVA summary
Number of comparisons per family	13													F	P value	P value summary	Significant diff. among means (P < 0.05)?	R squared
Q	0.05													22.92	<0.0001	****	Yes	0.6381
Two-stage linear step-up procedure of Benjamini, Krieger and Yekutieli	Mean Diff.	Discovery?	q value	Individual P Value	Mean 1	Mean 2	Mean Diff.	SE of diff.	n1	n2	t	DF		Multiple Comparisons
-3 vs. 0	9.427	Yes	<0.0001	<0.0001	12.58	3.148	9.427	0.6752	14	12	13.96	123		Number of families	1
-3 vs. 1	9.419	Yes	<0.0001	<0.0001	12.58	3.156	9.419	0.7607	14	8	12.38	123		Number of comparisons per family	6
-3 vs. 2	8.616	Yes	<0.0001	<0.0001	12.58	3.959	8.616	0.7107	14	10	12.12	123		Q	0.05
-3 vs. 3	9.541	Yes	<0.0001	<0.0001	12.58	3.034	9.541	0.7107	14	10	13.42	123		Two-stage linear step-up procedure of Benjamini, Krieger and Yekutieli	Mean Diff.	Discovery?	q value	Individual P Value	Mean 1	Mean 2	Mean Diff.	SE of diff.	n1	n2	t	DF
-3 vs. 4	8.537	Yes	<0.0001	<0.0001	12.58	4.038	8.537	0.7333	14	9	11.64	123		RC-ABX vs. RC-PBS	-3.019	Yes	0.0133	0.0252	9.396	12.41	-3.019	1.297	14	8	2.327	39
-3 vs. 5	9.507	Yes	<0.0001	<0.0001	12.58	3.068	9.507	0.7333	14	9	12.96	123		RC-ABX vs. WD-ABX	6.708	Yes	<0.0001	<0.0001	9.396	2.688	6.708	1.106	14	14	6.063	39
-3 vs. 7	8.57	Yes	<0.0001	<0.0001	12.58	4.005	8.57	0.7107	14	10	12.06	123		RC-ABX vs. WD-PBS	0.02203	No	0.3455	0.9871	9.396	9.374	0.02203	1.355	14	7	0.01626	39
-3 vs. 8	9.505	Yes	<0.0001	<0.0001	12.58	3.07	9.505	0.7333	14	9	12.96	123		RC-PBS vs. WD-ABX	9.726	Yes	<0.0001	<0.0001	12.41	2.688	9.726	1.297	8	14	7.497	39
-3 vs. 11	10.26	Yes	<0.0001	<0.0001	12.58	2.311	10.26	0.7333	14	9	14	123		RC-PBS vs. WD-PBS	3.041	Yes	0.0217	0.0517	12.41	9.374	3.041	1.515	8	7	2.007	39
-3 vs. 14	9.887	Yes	<0.0001	<0.0001	12.58	2.688	9.887	0.6488	14	14	15.24	123		WD-ABX vs. WD-PBS	-6.685	Yes	<0.0001	<0.0001	2.688	9.374	-6.685	1.355	14	7	4.934	39
-3 vs. 18	9.763	Yes	<0.0001	<0.0001	12.58	2.812	9.763	0.7946	14	7	12.29	123
-3 vs. 21	9.832	Yes	<0.0001	<0.0001	12.58	2.743	9.832	0.7607	14	8	12.92	123
-3 vs. 28	9.387	Yes	<0.0001	<0.0001	12.58	3.188	9.387	0.7607	14	8	12.34	123		D28: ANOVA summary
														F	P value	P value summary	Significant diff. among means (P < 0.05)?	R squared
WD-PBS: ANOVA summary														23.49	<0.0001	****	Yes	0.7965
F	P value	P value summary	Significant diff. among means (P < 0.05)?	R squared										Multiple Comparisons
1.922	0.1212	ns	No	0.2489										Number of families	1
														Number of comparisons per family	6
														Q	0.05
														Two-stage linear step-up procedure of Benjamini, Krieger and Yekutieli	Mean Diff.	Discovery?	q value	Individual P Value	Mean 1	Mean 2	Mean Diff.	SE of diff.	n1	n2	t	DF
														RC-ABX vs. RC-PBS	-3.737	Yes	0.0037	0.0174	9.85	13.59	-3.737	1.427	7	3	2.618	18
														RC-ABX vs. WD-ABX	6.661	Yes	<0.0001	<0.0001	9.85	3.188	6.661	1.07	7	8	6.223	18
														RC-ABX vs. WD-PBS	1.382	No	0.0526	0.3006	9.85	8.468	1.382	1.296	7	4	1.066	18
														RC-PBS vs. WD-ABX	10.4	Yes	<0.0001	<0.0001	13.59	3.188	10.4	1.4	3	8	7.426	18
														RC-PBS vs. WD-PBS	5.119	Yes	0.0012	0.0045	13.59	8.468	5.119	1.58	3	4	3.24	18
														WD-ABX vs. WD-PBS	-5.28	Yes	0.0002	0.0006	3.188	8.468	-5.28	1.267	8	4	4.168	18

### Sheet: 2B (Shannon)
Shannon: Pre-ABX (D-3) vs Recovery (D0, 14, 28)														Shannon: ABX vs PBS at D-3, 0, 14, 28
RC-ABX: ANOVA summary														D-3: ANOVA summary
F	P value	P value summary	Significant diff. among means (P < 0.05)?	R squared										F	P value	P value summary	Significant diff. among means (P < 0.05)?	R squared
24.76	<0.0001	****	Yes	0.7268										11.03	<.0001	****	Yes	0.4591
Multiple Comparisons														Multiple Comparisons
Number of families	1													Number of families	1
Number of comparisons per family	13													Number of comparisons per family	6
Q	0.05													Q	0.05
Two-stage linear step-up procedure of Benjamini, Krieger and Yekutieli	Mean Diff.	Discovery?	q value	Individual P Value	Mean 1	Mean 2	Mean Diff.	SE of diff.	n1	n2	t	DF		Two-stage linear step-up procedure of Benjamini, Krieger and Yekutieli	Mean Diff.	Discovery?	q value	Individual P Value	Mean 1	Mean 2	Mean Diff.	SE of diff.	n1	n2	t	DF
-3 vs. 0	1.745	Yes	<0.0001	<0.0001	3.981	2.236	1.745	0.26	14	10	6.712	121		RC-ABX vs. RC-PBS	0.4246	Yes	0.0382	0.0606	3.981	3.556	0.4246	0.2198	14	7	1.932	39
-3 vs. 1	2.046	Yes	<0.0001	<0.0001	3.981	1.935	2.046	0.2783	14	8	7.352	121		RC-ABX vs. WD-ABX	0.69	Yes	0.0007	0.0004	3.981	3.291	0.69	0.1794	14	14	3.845	39
-3 vs. 2	2.158	Yes	<0.0001	<0.0001	3.981	1.823	2.158	0.26	14	10	8.301	121		RC-ABX vs. WD-PBS	1.154	Yes	<0.0001	<0.0001	3.981	2.827	1.154	0.2104	14	8	5.483	39
-3 vs. 3	3.084	Yes	<0.0001	<0.0001	3.981	0.8966	3.084	0.2783	14	8	11.08	121		RC-PBS vs. WD-ABX	0.2654	No	0.1231	0.2345	3.556	3.291	0.2654	0.2198	7	14	1.208	39
-3 vs. 4	3.13	Yes	<0.0001	<0.0001	3.981	0.8509	3.13	0.2682	14	9	11.67	121		RC-PBS vs. WD-PBS	0.729	Yes	0.0054	0.0051	3.556	2.827	0.729	0.2457	7	8	2.967	39
-3 vs. 5	3.077	Yes	<0.0001	<0.0001	3.981	0.9032	3.077	0.26	14	10	11.84	121		WD-ABX vs. WD-PBS	0.4636	Yes	0.0264	0.0335	3.291	2.827	0.4636	0.2104	14	8	2.204	39
-3 vs. 7	1.671	Yes	<0.0001	<0.0001	3.981	2.31	1.671	0.26	14	10	6.426	121
-3 vs. 8	1.407	Yes	<0.0001	<0.0001	3.981	2.574	1.407	0.26	14	10	5.412	121
-3 vs. 11	0.9728	Yes	0.0006	0.0004	3.981	3.008	0.9728	0.2682	14	9	3.627	121		D0: ANOVA summary
-3 vs. 14	0.9209	Yes	0.0003	0.0002	3.981	3.06	0.9209	0.2373	14	14	3.881	121		F	P value	P value summary	Significant diff. among means (P < 0.05)?	R squared
-3 vs. 18	0.749	Yes	0.0092	0.0081	3.981	3.232	0.749	0.2783	14	8	2.692	121		139.9	<0.0001	****	Yes	0.9271
-3 vs. 21	0.8696	Yes	0.0028	0.0022	3.981	3.111	0.8696	0.2783	14	8	3.125	121		Multiple Comparisons
-3 vs. 28	0.7176	Yes	0.0157	0.0149	3.981	3.263	0.7176	0.2906	14	7	2.469	121		Number of families	1
														Number of comparisons per family	6
														Q	0.05
RC-PBS: ANOVA summary														Two-stage linear step-up procedure of Benjamini, Krieger and Yekutieli	Mean Diff.	Discovery?	q value	Individual P Value	Mean 1	Mean 2	Mean Diff.	SE of diff.	n1	n2	t	DF
F	P value	P value summary	Significant diff. among means (P < 0.05)?	R squared										RC-ABX vs. RC-PBS	-1.434	Yes	<0.0001	<0.0001	2.236	3.669	-1.434	0.1875	10	7	7.645	33
0.2645	0.9285	ns	No	0.0467										RC-ABX vs. WD-ABX	2.026	Yes	<0.0001	<0.0001	2.236	0.2095	2.026	0.1629	10	12	12.44	33
														RC-ABX vs. WD-PBS	-0.3225	Yes	0.0146	0.0832	2.236	2.558	-0.3225	0.1805	10	8	1.787	33
														RC-PBS vs. WD-ABX	3.46	Yes	<0.0001	<0.0001	3.669	0.2095	3.46	0.181	7	12	19.12	33
WD-ABX: ANOVA summary														RC-PBS vs. WD-PBS	1.111	Yes	<0.0001	<0.0001	3.669	2.558	1.111	0.1969	7	8	5.642	33
F	P value	P value summary	Significant diff. among means (P < 0.05)?	R squared										WD-ABX vs. WD-PBS	-2.349	Yes	<0.0001	<0.0001	0.2095	2.558	-2.349	0.1737	12	8	13.52	33
63.36	<0.0001	****	Yes	0.8701
Multiple Comparisons
Number of families	1													D14: ANOVA summary
Number of comparisons per family	13													F	P value	P value summary	Significant diff. among means (P < 0.05)?	R squared
Q	0.05													34.83	<0.0001	****	Yes	0.7282
Two-stage linear step-up procedure of Benjamini, Krieger and Yekutieli	Mean Diff.	Discovery?	q value	Individual P Value	Mean 1	Mean 2	Mean Diff.	SE of diff.	n1	n2	t	DF		Multiple Comparisons
-3 vs. 0	3.081	Yes	<0.0001	<0.0001	3.291	0.2095	3.081	0.1481	14	12	20.8	123		Number of families	1
-3 vs. 1	3.056	Yes	<0.0001	<0.0001	3.291	0.2349	3.056	0.1669	14	8	18.31	123		Number of comparisons per family	6
-3 vs. 2	3.178	Yes	<0.0001	<0.0001	3.291	0.1124	3.178	0.1559	14	10	20.39	123		Q	0.05
-3 vs. 3	3.187	Yes	<0.0001	<0.0001	3.291	0.1041	3.187	0.1559	14	10	20.44	123		Two-stage linear step-up procedure of Benjamini, Krieger and Yekutieli	Mean Diff.	Discovery?	q value	Individual P Value	Mean 1	Mean 2	Mean Diff.	SE of diff.	n1	n2	t	DF
-3 vs. 4	3.191	Yes	<0.0001	<0.0001	3.291	0.09968	3.191	0.1609	14	9	19.84	123		RC-ABX vs. RC-PBS	-0.4677	Yes	0.0169	0.0964	3.06	3.527	-0.4677	0.2745	14	8	1.704	39
-3 vs. 5	3.141	Yes	<0.0001	<0.0001	3.291	0.1498	3.141	0.1609	14	9	19.52	123		RC-ABX vs. WD-ABX	1.964	Yes	<0.0001	<0.0001	3.06	1.096	1.964	0.2341	14	14	8.39	39
-3 vs. 7	2.859	Yes	<0.0001	<0.0001	3.291	0.4314	2.859	0.1559	14	10	18.34	123		RC-ABX vs. WD-PBS	0.6353	Yes	0.0068	0.0326	3.06	2.424	0.6353	0.2867	14	7	2.216	39
-3 vs. 8	2.496	Yes	<0.0001	<0.0001	3.291	0.7951	2.496	0.1609	14	9	15.51	123		RC-PBS vs. WD-ABX	2.432	Yes	<0.0001	<0.0001	3.527	1.096	2.432	0.2745	8	14	8.859	39
-3 vs. 11	2.169	Yes	<0.0001	<0.0001	3.291	1.122	2.169	0.1609	14	9	13.48	123		RC-PBS vs. WD-PBS	1.103	Yes	0.0004	0.0014	3.527	2.424	1.103	0.3206	8	7	3.441	39
-3 vs. 14	2.195	Yes	<0.0001	<0.0001	3.291	1.096	2.195	0.1423	14	14	15.42	123		WD-ABX vs. WD-PBS	-1.329	Yes	<0.0001	<0.0001	1.096	2.424	-1.329	0.2867	14	7	4.635	39
-3 vs. 18	2.149	Yes	<0.0001	<0.0001	3.291	1.142	2.149	0.1743	14	7	12.33	123
-3 vs. 21	2.172	Yes	<0.0001	<0.0001	3.291	1.119	2.172	0.1669	14	8	13.01	123
-3 vs. 28	2.189	Yes	<0.0001	<0.0001	3.291	1.101	2.189	0.1669	14	8	13.12	123		D28: ANOVA summary
														F	P value	P value summary	Significant diff. among means (P < 0.05)?	R squared
WD-PBS: ANOVA summary														24.4	<0.0001	****	Yes	0.8026
F	P value	P value summary	Significant diff. among means (P < 0.05)?	R squared										Multiple Comparisons
0.6819	0.6408	ns	No	0.1052										Number of families	1
														Number of comparisons per family	6
														Q	0.05
														Two-stage linear step-up procedure of Benjamini, Krieger and Yekutieli	Mean Diff.	Discovery?	q value	Individual P Value	Mean 1	Mean 2	Mean Diff.	SE of diff.	n1	n2	t	DF
														RC-ABX vs. RC-PBS	-0.367	No	0.1891	0.3602	3.263	3.63	-0.367	0.3908	7	3	0.9389	18
														RC-ABX vs. WD-ABX	2.162	Yes	<0.0001	<0.0001	3.263	1.101	2.162	0.2931	7	8	7.374	18
														RC-ABX vs. WD-PBS	0.6159	No	0.0629	0.0999	3.263	2.647	0.6159	0.355	7	4	1.735	18
														RC-PBS vs. WD-ABX	2.529	Yes	<0.0001	<0.0001	3.63	1.101	2.529	0.3834	3	8	6.594	18
														RC-PBS vs. WD-PBS	0.9829	Yes	0.028	0.0356	3.63	2.647	0.9829	0.4326	3	4	2.272	18
														WD-ABX vs. WD-PBS	-1.546	Yes	0.0003	0.0003	1.101	2.647	-1.546	0.3468	8	4	4.457	18

### Sheet: 2C (ASV Richness)
ASV Richness: Pre-ABX (D-3) vs Recovery (D0, 14, 28)														ASV Richness: ABX vs PBS at D-3, 0, 14, 28
RC-ABX: ANOVA summary														D-3: ANOVA summary
F	P value	P value summary	Significant diff. among means (P < 0.05)?	R squared										F	P value	P value summary	Significant diff. among means (P < 0.05)?	R squared
10.69	<0.0001	****	Yes	0.5344										7.543	0.0004	***	Yes	0.3672
Multiple Comparisons														Multiple Comparisons
Number of families	1													Number of families	1
Number of comparisons per family	13													Number of comparisons per family	6
Q	0.05													Q	0.05
Two-stage linear step-up procedure of Benjamini, Krieger and Yekutieli	Mean Diff.	Discovery?	q value	Individual P Value	Mean 1	Mean 2	Mean Diff.	SE of diff.	n1	n2	t	DF		Two-stage linear step-up procedure of Benjamini, Krieger and Yekutieli	Mean Diff.	Discovery?	q value	Individual P Value	Mean 1	Mean 2	Mean Diff.	SE of diff.	n1	n2	t	DF
-3 vs. 0	124.7	Yes	<0.0001	<0.0001	216.4	91.7	124.7	22.89	14	10	5.446	121		RC-ABX vs. RC-PBS	87.21	Yes	0.0022	0.0021	225.4	138.1	87.21	26.43	14	7	3.3	39
-3 vs. 1	169.1	Yes	<0.0001	<0.0001	216.4	47.25	169.1	24.5	14	8	6.901	121		RC-ABX vs. WD-ABX	84.79	Yes	0.0009	0.0003	225.4	140.6	84.79	21.58	14	14	3.929	39
-3 vs. 2	157	Yes	<0.0001	<0.0001	216.4	59.4	157	22.89	14	10	6.857	121		RC-ABX vs. WD-PBS	94.61	Yes	0.0009	0.0006	225.4	130.8	94.61	25.3	14	8	3.739	39
-3 vs. 3	196.7	Yes	<0.0001	<0.0001	216.4	19.63	196.7	24.5	14	8	8.029	121		RC-PBS vs. WD-ABX	-2.429	No	0.4868	0.9273	138.1	140.6	-2.429	26.43	7	14	0.09189	39
-3 vs. 4	202.1	Yes	<0.0001	<0.0001	216.4	14.22	202.1	23.62	14	9	8.557	121		RC-PBS vs. WD-PBS	7.393	No	0.4868	0.8037	138.1	130.8	7.393	29.55	7	8	0.2502	39
-3 vs. 5	197.7	Yes	<0.0001	<0.0001	216.4	18.7	197.7	22.89	14	10	8.635	121		WD-ABX vs. WD-PBS	9.821	No	0.4868	0.7	140.6	130.8	9.821	25.3	14	8	0.3882	39
-3 vs. 7	160.6	Yes	<0.0001	<0.0001	216.4	55.8	160.6	22.89	14	10	7.014	121
-3 vs. 8	137.1	Yes	<0.0001	<0.0001	216.4	79.3	137.1	22.89	14	10	5.987	121
-3 vs. 11	99.58	Yes	<0.0001	<0.0001	216.4	116.8	99.58	23.62	14	9	4.216	121		D0: ANOVA summary
-3 vs. 14	103.4	Yes	<0.0001	<0.0001	216.4	112.9	103.4	20.9	14	14	4.949	121		F	P value	P value summary	Significant diff. among means (P < 0.05)?	R squared
-3 vs. 18	103	Yes	<0.0001	<0.0001	216.4	113.4	103	24.5	14	8	4.203	121		9.665	0.0001	***	Yes	0.4673
-3 vs. 21	115.2	Yes	<0.0001	<0.0001	216.4	101.1	115.2	24.5	14	8	4.703	121		Multiple Comparisons
-3 vs. 28	104.1	Yes	<0.0001	<0.0001	216.4	112.3	104.1	25.59	14	7	4.066	121		Number of families	1
														Number of comparisons per family	6
														Q	0.05
RC-PBS: ANOVA summary														Two-stage linear step-up procedure of Benjamini, Krieger and Yekutieli	Mean Diff.	Discovery?	q value	Individual P Value	Mean 1	Mean 2	Mean Diff.	SE of diff.	n1	n2	t	DF
F	P value	P value summary	Significant diff. among means (P < 0.05)?	R squared										RC-ABX vs. RC-PBS	-79.44	Yes	0.0042	0.0159	91.7	171.1	-79.44	31.26	10	7	2.542	33
0.4514	0.8085	ns	No	0.07714										RC-ABX vs. WD-ABX	78.7	Yes	0.0023	0.0066	91.7	13	78.7	27.16	10	12	2.898	33
														RC-ABX vs. WD-PBS	-9.05	No	0.134	0.7655	91.7	100.8	-9.05	30.09	10	8	0.3008	33
														RC-PBS vs. WD-ABX	158.1	Yes	<0.0001	<0.0001	171.1	13	158.1	30.17	7	12	5.242	33
WD-ABX: ANOVA summary														RC-PBS vs. WD-PBS	70.39	Yes	0.0083	0.0395	171.1	100.8	70.39	32.83	7	8	2.144	33
F	P value	P value summary	Significant diff. among means (P < 0.05)?	R squared										WD-ABX vs. WD-PBS	-87.75	Yes	0.0023	0.0047	13	100.8	-87.75	28.95	12	8	3.031	33
62.51	<0.0001	****	Yes	0.8685
Multiple Comparisons
Number of families	1													D14: ANOVA summary
Number of comparisons per family	13													F	P value	P value summary	Significant diff. among means (P < 0.05)?	R squared
Q	0.05													19.77	<0.0001	****	Yes	0.6033
Two-stage linear step-up procedure of Benjamini, Krieger and Yekutieli	Mean Diff.	Discovery?	q value	Individual P Value	Mean 1	Mean 2	Mean Diff.	SE of diff.	n1	n2	t	DF		Multiple Comparisons
-3 vs. 0	127.6	Yes	<0.0001	<0.0001	140.6	13	127.6	6.263	14	12	20.37	123		Number of families	1
-3 vs. 1	129.3	Yes	<0.0001	<0.0001	140.6	11.25	129.3	7.056	14	8	18.33	123		Number of comparisons per family	6
-3 vs. 2	127.1	Yes	<0.0001	<0.0001	140.6	13.5	127.1	6.592	14	10	19.28	123		Q	0.05
-3 vs. 3	129.4	Yes	<0.0001	<0.0001	140.6	11.2	129.4	6.592	14	10	19.63	123		Two-stage linear step-up procedure of Benjamini, Krieger and Yekutieli	Mean Diff.	Discovery?	q value	Individual P Value	Mean 1	Mean 2	Mean Diff.	SE of diff.	n1	n2	t	DF
-3 vs. 4	127.7	Yes	<0.0001	<0.0001	140.6	12.89	127.7	6.802	14	9	18.77	123		RC-ABX vs. RC-PBS	-54.64	Yes	0.0069	0.0328	133.4	188	-54.64	24.69	14	8	2.213	39
-3 vs. 5	129.1	Yes	<0.0001	<0.0001	140.6	11.44	129.1	6.802	14	9	18.98	123		RC-ABX vs. WD-ABX	119.6	Yes	<0.0001	<0.0001	133.4	13.71	119.6	21.05	14	14	5.683	39
-3 vs. 7	124.7	Yes	<0.0001	<0.0001	140.6	15.9	124.7	6.592	14	10	18.91	123		RC-ABX vs. WD-PBS	14.5	No	0.101	0.5771	133.4	118.9	14.5	25.79	14	7	0.5623	39
-3 vs. 8	127.7	Yes	<0.0001	<0.0001	140.6	12.89	127.7	6.802	14	9	18.77	123		RC-PBS vs. WD-ABX	174.3	Yes	<0.0001	<0.0001	188	13.71	174.3	24.69	8	14	7.059	39
-3 vs. 11	133	Yes	<0.0001	<0.0001	140.6	7.556	133	6.802	14	9	19.56	123		RC-PBS vs. WD-PBS	69.14	Yes	0.0056	0.0214	188	118.9	69.14	28.83	8	7	2.398	39
-3 vs. 14	131.1	Yes	<0.0001	<0.0001	140.6	9.429	131.1	6.017	14	14	21.79	123		WD-ABX vs. WD-PBS	-105.1	Yes	<0.0001	0.0002	13.71	118.9	-105.1	25.79	14	7	4.077	39
-3 vs. 18	125.4	Yes	<0.0001	<0.0001	140.6	15.14	125.4	7.37	14	7	17.02	123
-3 vs. 21	124.4	Yes	<0.0001	<0.0001	140.6	16.13	124.4	7.056	14	8	17.64	123
-3 vs. 28	118.7	Yes	<0.0001	<0.0001	140.6	21.88	118.7	7.056	14	8	16.82	123		D28: ANOVA summary
														F	P value	P value summary	Significant diff. among means (P < 0.05)?	R squared
WD-PBS: ANOVA summary														32.49	<0.0001	****	Yes	0.8441
F	P value	P value summary	Significant diff. among means (P < 0.05)?	R squared										Multiple Comparisons
1.466	0.2312	ns	No	0.2018										Number of families	1
														Number of comparisons per family	6
														Q	0.05
														Two-stage linear step-up procedure of Benjamini, Krieger and Yekutieli	Mean Diff.	Discovery?	q value	Individual P Value	Mean 1	Mean 2	Mean Diff.	SE of diff.	n1	n2	t	DF
														RC-ABX vs. RC-PBS	-75.29	Yes	0.0007	0.0034	145.7	221	-75.29	22.36	7	3	3.367	18
														RC-ABX vs. WD-ABX	119.7	Yes	<0.0001	<0.0001	145.7	26	119.7	16.77	7	8	7.139	18
														RC-ABX vs. WD-PBS	29.46	Yes	0.0287	0.164	145.7	116.3	29.46	20.31	7	4	1.451	18
														RC-PBS vs. WD-ABX	195	Yes	<0.0001	<0.0001	221	26	195	21.94	3	8	8.89	18
														RC-PBS vs. WD-PBS	104.8	Yes	0.0001	0.0005	221	116.3	104.8	24.75	3	4	4.233	18
														WD-ABX vs. WD-PBS	-90.25	Yes	<0.0001	0.0002	26	116.3	-90.25	19.84	8	4	4.549	18

### Sheet: 2D (PERMANOVA)
PCoA Clustering analysis: ABX vs PBS control groups at D14 and D28
PERMANOVA: D14 BC dist ~ Abx * Diet									PERMANOVA: D28 BC dist ~ Abx * Diet
	Df	SumOfSqs	R2	F	Pvalue	sig				Df	SumOfSqs	R2	F	Pvalue	sig
ABX treatment	1	1.998	0.13677	9.1029	0.0001	***			ABX treatment	1	0.7201	0.11249	3.362	0.005	**
Diet	1	2.7241	0.18631	12.3998	0.0001	***			Diet	1	1.573	0.24572	7.3437	0.0001	***
ABX * Diet	1	1.33	0.09096	6.0538	0.0001	***			ABX * Diet	1	0.4672	0.07298	2.1811	0.0457	*
Residual	39	8.568	0.58597						Residual	17	3.6413	0.56881
Total	42	14.6219	1						Total	20	6.4015	1
D14 Posthoc Pairwise Analyses									D28 Posthoc Pairwise Analyses
Comparison	Df	SumsOfSqs	F.Model	R2	p.value	p.adjusted	sig		Comparison	Df	SumsOfSqs	F.Model	R2	p.value	p.adjusted	sig
RC-ABX vs WD-ABX	1	0.230644	52.8563	0.670286	0.001	0.002	*		RC-ABX vs WD-ABX	1	0.117692	11.9713	0.479403	0.001	0.006	*
RC-ABX vs WD-PBS	1	0.0147803	2.93953	0.133983	0.041	0.041	.		RC-ABX vs WD-PBS	1	0.0252036	2.58277	0.244054	0.072	0.108
RC-ABX vs RC-PBS	1	0.0190991	4.37189	0.179383	0.011	0.0156	.		RC-ABX vs RC-PBS	1	0.0161069	1.70234	0.175456	0.261	0.261
WD-ABX vs WD-PBS	1	0.180854	49.7693	0.723714	0.001	0.002	*		WD-ABX vs WD-PBS	1	0.0735456	10.8041	0.545547	0.005	0.01	*
WD-ABX vs RC-PBS	1	0.248353	81.587	0.803124	0.001	0.002	*		WD-ABX vs RC-PBS	1	0.123442	18.8648	0.677012	0.003	0.009	*
WD-PBS vs RC-PBS	1	0.00871809	2.63807	0.168695	0.013	0.0156	.		WD-PBS vs RC-PBS	1	0.0383939	16.7781	0.80749	0.1	0.12
PCoA Clustering analysis: Recovery (D0, 7, 14, 28) vs Pre-ABX (D-3) for RC-ABX and WD-ABX
PERMANOVA: BC dist ~ Diet * Recovery Day
	Df	SumOfSqs	R2	F	Pvalue	sig
Diet	1	6.117	0.14606	29.1728	0.0001	***
Recovery Day	4	8.564	0.20449	10.2109	0.0001	***
Diet * Recovery Day	4	6.231	0.14878	7.4292	0.0001	***
Residual	100	20.967	0.50067
Total	109	41.878	1
Posthoc Pairwise Analyses
Comparison	Df	SumsOfSqs	F.Model	R2	p.value	p.adjusted	sig
RC_-3 vs WD_-3	1	0.00999499	6.37123	0.203091	0.001	0.00125	*
RC_-3 vs RC_0	1	0.0340023	26.6167	0.558978	0.001	0.00125	*
RC_-3 vs WD_0	1	0.200269	148.386	0.860777	0.001	0.00125	*
RC_-3 vs RC_7	1	0.0207186	11.029	0.344343	0.001	0.00125	*
RC_-3 vs WD_7	1	0.189548	166.217	0.883114	0.001	0.00125	*
RC_-3 vs RC_14	1	0.0078756	3.82795	0.128334	0.014	0.01575	.
RC_-3 vs WD_14	1	0.143188	71.9017	0.734427	0.001	0.00125	*
RC_-3 vs RC_28	1	0.00585251	3.23189	0.145372	0.029	0.0310714	.
RC_-3 vs WD_28	1	0.045253	25.9447	0.564694	0.001	0.00125	*
WD_-3 vs RC_0	1	0.0372934	28.2337	0.585352	0.001	0.00125	*
WD_-3 vs WD_0	1	0.172153	123.804	0.843329	0.001	0.00125	*
WD_-3 vs RC_7	1	0.0210046	10.7604	0.349814	0.001	0.00125	*
WD_-3 vs WD_7	1	0.165383	140.731	0.870155	0.001	0.00125	*
WD_-3 vs RC_14	1	0.0110147	5.1875	0.171843	0.002	0.00230769	*
WD_-3 vs WD_14	1	0.112656	54.8279	0.686826	0.001	0.00125	*
WD_-3 vs RC_28	1	0.00859032	4.54823	0.201711	0.001	0.00125	*
WD_-3 vs WD_28	1	0.0328725	18.1169	0.488104	0.001	0.00125	*
RC_0 vs WD_0	1	0.0673008	65.2739	0.774545	0.001	0.00125	*
RC_0 vs RC_7	1	0.0127342	7.64583	0.323348	0.001	0.00125	*
RC_0 vs WD_7	1	0.0655919	90.7555	0.842235	0.001	0.00125	*
RC_0 vs RC_14	1	0.0229512	11.8449	0.360631	0.002	0.00230769	*
RC_0 vs WD_14	1	0.0419225	22.5877	0.518213	0.001	0.00125	*
RC_0 vs RC_28	1	0.0197032	12.7678	0.476984	0.001	0.00125	*
RC_0 vs WD_28	1	0.0125985	8.5578	0.363268	0.001	0.00125	*
WD_0 vs RC_7	1	0.0962596	56.7767	0.749263	0.001	0.00125	*
WD_0 vs WD_7	1	0.0038533	4.31718	0.177536	0.02	0.0219512	.
WD_0 vs RC_14	1	0.17192	89.2026	0.787991	0.001	0.00125	*
WD_0 vs WD_14	1	0.0380918	20.5253	0.460981	0.001	0.00125	*
WD_0 vs RC_28	1	0.124497	77.8987	0.820862	0.001	0.00125	*
WD_0 vs WD_28	1	0.0600539	39.0989	0.684757	0.001	0.00125	*
RC_7 vs WD_7	1	0.0944821	64.4821	0.791365	0.001	0.00125	*
RC_7 vs RC_14	1	0.00760018	2.99369	0.12477	0.033	0.0345349	.
RC_7 vs WD_14	1	0.0502363	20.4456	0.493312	0.001	0.00125	*
RC_7 vs RC_28	1	0.00663065	2.71212	0.162285	0.045	0.0460227	.
RC_7 vs WD_28	1	0.0105344	4.55309	0.232858	0.001	0.00125	*
WD_7 vs RC_14	1	0.163252	92.2053	0.807364	0.001	0.00125	*
WD_7 vs WD_14	1	0.04087	24.1466	0.523258	0.001	0.00125	*
WD_7 vs RC_28	1	0.122088	92.1851	0.860055	0.001	0.00125	*
WD_7 vs WD_28	1	0.0607531	47.7818	0.749145	0.001	0.00125	*
RC_14 vs WD_14	1	0.112081	44.3948	0.630654	0.001	0.00125	*
RC_14 vs RC_28	1	0.000720935	0.283775	0.0147157	0.88	0.88
RC_14 vs WD_28	1	0.0254935	10.4594	0.343388	0.001	0.00125	*
WD_14 vs RC_28	1	0.0792299	32.3352	0.629884	0.001	0.00125	*
WD_14 vs WD_28	1	0.0235878	10.0304	0.334007	0.002	0.00230769	*
RC_28 vs WD_28	1	0.0217935	9.55151	0.423542	0.001	0.00125	*

### Sheet: 2E (Beta Diversity)
Mean BC distance between ABX and respective PBS controls across diets and timepoints
Two-Way ANOVA: (Mean BC distance of ABX vs PBS) ~ Diet + Timepoint
Source of Variation	% of total variation	P value	P value summary	Significant?
Timepoint	28.59	<0.0001	****	Yes
Diet	31.22	<0.0001	****	Yes
ANOVA table	SS (Type III)	DF	MS	F (DFn, DFd)	P value
Timepoint	0.4604	3	0.1535	F (3, 78) = 19.00	P<0.0001
Diet	0.5029	1	0.5029	F (1, 78) = 62.25	P<0.0001
Residual	0.6301	78	0.008079
Difference between column means
Predicted (LS) mean of RC-ABX vs RC-PBS	0.7678
Predicted (LS) mean of WD-ABX vs WD-PBS	0.924
Difference between predicted means	-0.1562
SE of difference	0.0198
95% CI of difference	-0.1956 to -0.1168
Data summary
Number of columns (Diet)	2
Number of rows (Timepoint)	4
Number of values	83
Posthoc Multiple Comparisons
Two-stage linear step-up procedure of Benjamini, Krieger and Yekutieli	Predicted (LS) mean diff.	Discovery?	q value	Individual P Value
D0:RC vs. D0:WD	-0.1562	Yes	<0.0001	<0.0001
D7:RC vs. D7:WD	-0.1562	Yes	<0.0001	<0.0001
D14:RC vs. D14:WD	-0.1562	Yes	<0.0001	<0.0001
D28:RC vs. D28:WD	-0.1562	Yes	<0.0001	<0.0001
D0:RC vs. D7:RC	-0.02112	No	0.0967	0.4604
D0:RC vs. D14:RC	0.07146	Yes	0.0019	0.0074
D0:RC vs. D28:RC	0.1915	Yes	<0.0001	<0.0001
D0:WD vs. D7:WD	-0.02112	No	0.0967	0.4604
D0:WD vs. D14:WD	0.07146	Yes	0.0019	0.0074
D0:WD vs. D28:WD	0.1915	Yes	<0.0001	<0.0001
Test details	Predicted (LS) mean 1	Predicted (LS) mean 2	Predicted (LS) mean diff.	SE of diff.	N1	N2	t	DF
D0:RC vs. D0:WD	0.8283	0.9845	-0.1562	0.0198	9	12	7.89	78
D7:RC vs. D7:WD	0.8494	1.006	-0.1562	0.0198	9	10	7.89	78
D14:RC vs. D14:WD	0.7568	0.913	-0.1562	0.0198	14	14	7.89	78
D28:RC vs. D28:WD	0.6368	0.793	-0.1562	0.0198	7	8	7.89	78
D0:RC vs. D7:RC	0.8283	0.8494	-0.02112	0.02847	9	9	0.7418	78
D0:RC vs. D14:RC	0.8283	0.7568	0.07146	0.02599	9	14	2.75	78
D0:RC vs. D28:RC	0.8283	0.6368	0.1915	0.0304	9	7	6.3	78
D0:WD vs. D7:WD	0.9845	1.006	-0.02112	0.02847	12	10	0.7418	78
D0:WD vs. D14:WD	0.9845	0.913	0.07146	0.02599	12	14	2.75	78
D0:WD vs. D28:WD	0.9845	0.793	0.1915	0.0304	12	8	6.3	78
