## Supplementary Tables 1-10 for "Diet outperforms microbial transplant to drive microbiome recovery post-antibiotics": Table_S3.xlsx

### Sheet: Table S3
Table S3 (related to Figure 2)	Analyses of Metagenomic Functional Diversity and Redundancy	Notes
Table S3A	ANOVA and posthoc analyses comparing Gene Call richness across timepoints within treatment groups	n=2-8/group
Table S3B	ANOVA and posthoc analyses comparing KO richness across timepoints within treatment groups	n=2-8/group
Table S3C	ANOVA and posthoc analyses comparing KEGG Category richness across timepoints within treatment groups	n=2-8/group
Table S3D	ANOVA and posthoc analyses comparing functional redundancy (gene calls per KO) across timepoints within treatment groups	n=2-8/group
Table S3E	Linear models evaluating the correlation between initial and final functional redundancy within treatment groups.	Excludes KOs that are permanently lost after ABX; Model formula: FR_d28 ~ FR_d-3.

### Sheet: S3A (Gene Call)
RC, Gene Calls: ANOVA
F	P-value	Summary	R2
44.55	<0.0001	****	0.9272
RC, Gene Calls: Post-Hoc
Comparison	Mean Diff.	Discovery?	q value	P Value	Mean 1	Mean 2	Mean Diff.	SE of diff.	n1	n2	t	DF
-3 vs. 2	399173	Yes	<0.0001	<0.0001	412163	12991	399173	41747	8	2	9.562	14
-3 vs. 4	402010	Yes	<0.0001	<0.0001	412163	10153	402010	35750	8	3	11.25	14
-3 vs. 14	185494	Yes	<0.0001	0.0001	412163	226669	185494	35750	8	3	5.189	14
-3 vs. 28	163729	Yes	0.0001	0.0004	412163	248435	163729	35750	8	3	4.58	14
2 vs. 4	2838	No	0.2003	0.9539	12991	10153	2838	48205	2	3	0.05886	14
2 vs. 14	-213679	Yes	0.0001	0.0006	12991	226669	-213679	48205	2	3	4.433	14
2 vs. 28	-235444	Yes	<0.0001	0.0002	12991	248435	-235444	48205	2	3	4.884	14
4 vs. 14	-216516	Yes	<0.0001	0.0002	10153	226669	-216516	43116	3	3	5.022	14
4 vs. 28	-238282	Yes	<0.0001	<0.0001	10153	248435	-238282	43116	3	3	5.527	14
14 vs. 28	-21765	No	0.145	0.6215	226669	248435	-21765	43116	3	3	0.5048	14
WD, Gene Calls: ANOVA
F	P-value	Summary	R2
164.6	<0.0001	****	0.9724
WD, Gene Calls: Post-Hoc
Comparison	Mean Diff.	Discovery?	q value	P Value	Mean 1	Mean 2	Mean Diff.	SE of diff.	n1	n2	t	DF
-3 vs. 2	299402	Yes	<0.0001	<0.0001	306169	6767	299402	18131	8	3	16.51	14
-3 vs. 14	286243	Yes	<0.0001	<0.0001	306169	19927	286243	16400	8	4	17.45	14
-3 vs. 28	255838	Yes	<0.0001	<0.0001	306169	50332	255838	18131	8	3	14.11	14
2 vs. 14	-13159	No	0.2785	0.5304	6767	19927	-13159	20454	3	4	0.6434	14
2 vs. 28	-43564	No	0.0521	0.0662	6767	50332	-43564	21866	3	3	1.992	14
14 vs. 28	-30405	No	0.1004	0.1593	19927	50332	-30405	20454	4	3	1.487	14

### Sheet: S3B (KO)
RC, KO: ANOVA
F	P-value	Summary	R2
27.42	<0.0001	****	0.8868
RC, KO: Post-Hoc
Comparison	Mean Diff.	Discovery?	q value	P Value	Mean 1	Mean 2	Mean Diff.	SE of diff.	n1	n2	t	DF
-3 vs. 2	1701	Yes	<0.0001	<0.0001	3933	2232	1701	256.4	8	2	6.635	14
-3 vs. 4	2038	Yes	<0.0001	<0.0001	3933	1895	2038	219.6	8	3	9.283	14
-3 vs. 14	508.1	Yes	0.0218	0.0363	3933	3425	508.1	219.6	8	3	2.314	14
-3 vs. 28	463.5	Yes	0.028	0.0533	3933	3470	463.5	219.6	8	3	2.111	14
2 vs. 4	337	No	0.1279	0.2741	2232	1895	337	296.1	2	3	1.138	14
2 vs. 14	-1193	Yes	0.0009	0.0012	2232	3425	-1193	296.1	2	3	4.03	14
2 vs. 28	-1238	Yes	0.0008	0.0009	2232	3470	-1238	296.1	2	3	4.181	14
4 vs. 14	-1530	Yes	<0.0001	<0.0001	1895	3425	-1530	264.8	3	3	5.778	14
4 vs. 28	-1575	Yes	<0.0001	<0.0001	1895	3470	-1575	264.8	3	3	5.947	14
14 vs. 28	-44.67	No	0.3648	0.8685	3425	3470	-44.67	264.8	3	3	0.1687	14
WD, KO: ANOVA
F	P-value	Summary	R2
84.39	<0.0001	****	0.9476
WD, KO: Post-Hoc
Comparison	Mean Diff.	Discovery?	q value	P Value	Mean 1	Mean 2	Mean Diff.	SE of diff.	n1	n2	t	DF
-3 vs. 2	2510	Yes	<0.0001	<0.0001	3891	1381	2510	165.2	8	3	15.2	14
-3 vs. 14	1084	Yes	<0.0001	<0.0001	3891	2807	1084	149.4	8	4	7.258	14
-3 vs. 28	1375	Yes	<0.0001	<0.0001	3891	2516	1375	165.2	8	3	8.325	14
2 vs. 14	-1426	Yes	<0.0001	<0.0001	1381	2807	-1426	186.3	3	4	7.653	14
2 vs. 28	-1135	Yes	<0.0001	<0.0001	1381	2516	-1135	199.2	3	3	5.699	14
14 vs. 28	290.8	Yes	0.0247	0.141	2807	2516	290.8	186.3	4	3	1.56	14

### Sheet: S3C (Kcat)
RC, KEGG Category: ANOVA
F	P-value	Summary	R2
11.19	0.0003	***	0.7618
RC, KCat: Post-Hoc
Comparison	Mean Diff.	Discovery?	q value	P Value	Mean 1	Mean 2	Mean Diff.	SE of diff.	n1	n2	t	DF
-3 vs. 2	32	Yes	0.0127	0.0081	340.5	308.5	32	10.37	8	2	3.086	14
-3 vs. 4	53.83	Yes	0.0002	<0.0001	340.5	286.7	53.83	8.88	8	3	6.062	14
-3 vs. 14	3.833	No	0.5296	0.6725	340.5	336.7	3.833	8.88	8	3	0.4317	14
-3 vs. 28	1.833	No	0.5384	0.8394	340.5	338.7	1.833	8.88	8	3	0.2065	14
2 vs. 4	21.83	No	0.0807	0.0896	308.5	286.7	21.83	11.97	2	3	1.823	14
2 vs. 14	-28.17	Yes	0.0355	0.0338	308.5	336.7	-28.17	11.97	2	3	2.352	14
2 vs. 28	-30.17	Yes	0.0309	0.0245	308.5	338.7	-30.17	11.97	2	3	2.519	14
4 vs. 14	-50	Yes	0.0008	0.0004	286.7	336.7	-50	10.71	3	3	4.669	14
4 vs. 28	-52	Yes	0.0008	0.0003	286.7	338.7	-52	10.71	3	3	4.856	14
14 vs. 28	-2	No	0.5384	0.8545	336.7	338.7	-2	10.71	3	3	0.1868	14
WD, KEGG Category: ANOVA
F	P-value	Summary	R2
29.25	<0.0001	****	0.8624
WD, KCat: Post-Hoc
Comparison	Mean Diff.	Discovery?	q value	P Value	Mean 1	Mean 2	Mean Diff.	SE of diff.	n1	n2	t	DF
-3 vs. 2	68.13	Yes	<0.0001	<0.0001	348.1	280	68.13	7.557	8	3	9.015	14
-3 vs. 14	25.38	Yes	0.0006	0.0023	348.1	322.8	25.38	6.835	8	4	3.712	14
-3 vs. 28	36.79	Yes	<0.0001	0.0002	348.1	311.3	36.79	7.557	8	3	4.869	14
2 vs. 14	-42.75	Yes	<0.0001	0.0002	280	322.8	-42.75	8.525	3	4	5.015	14
2 vs. 28	-31.33	Yes	0.0008	0.004	280	311.3	-31.33	9.114	3	3	3.438	14
14 vs. 28	11.42	Yes	0.0353	0.2019	322.8	311.3	11.42	8.525	4	3	1.339	14

### Sheet: S3D (Functional Redundancy)
RC, Genes per KO: ANOVA
F	P-value	Summary	R2
53.82	<0.0001	****	0.9389
RC, Genes per KO: Post-Hoc
Comparison	Mean Diff.	Discovery?	q value	P Value	Mean 1	Mean 2	Mean Diff.	SE of diff.	n1	n2	t	DF
-3 vs. 2	34.77	Yes	<0.0001	<0.0001	36.04	1.267	34.77	3.31	8	2	10.51	14
-3 vs. 4	35	Yes	<0.0001	<0.0001	36.04	1.036	35	2.834	8	3	12.35	14
-3 vs. 14	16.48	Yes	<0.0001	<0.0001	36.04	19.56	16.48	2.834	8	3	5.813	14
-3 vs. 28	14.64	Yes	<0.0001	0.0001	36.04	21.4	14.64	2.834	8	3	5.166	14
2 vs. 4	0.2303	No	0.2001	0.9528	1.267	1.036	0.2303	3.822	2	3	0.06027	14
2 vs. 14	-18.3	Yes	<0.0001	0.0003	1.267	19.56	-18.3	3.822	2	3	4.787	14
2 vs. 28	-20.13	Yes	<0.0001	0.0001	1.267	21.4	-20.13	3.822	2	3	5.267	14
4 vs. 14	-18.53	Yes	<0.0001	<0.0001	1.036	19.56	-18.53	3.418	3	3	5.42	14
4 vs. 28	-20.36	Yes	<0.0001	<0.0001	1.036	21.4	-20.36	3.418	3	3	5.956	14
14 vs. 28	-1.833	No	0.1401	0.6003	19.56	21.4	-1.833	3.418	3	3	0.5361	14
WD, Genes per KO: ANOVA
F	P-value	Summary	R2
175.3	<0.0001	****	0.9741
WD, Genes per KO: Post-Hoc
Comparison	Mean Diff.	Discovery?	q value	P Value	Mean 1	Mean 2	Mean Diff.	SE of diff.	n1	n2	t	DF
-3 vs. 2	25.88	Yes	<0.0001	<0.0001	26.48	0.5992	25.88	1.514	8	3	17.1	14
-3 vs. 14	24.53	Yes	<0.0001	<0.0001	26.48	1.949	24.53	1.369	8	4	17.91	14
-3 vs. 28	22.16	Yes	<0.0001	<0.0001	26.48	4.322	22.16	1.514	8	3	14.64	14
2 vs. 14	-1.35	No	0.2323	0.4425	0.5992	1.949	-1.35	1.708	3	4	0.7904	14
2 vs. 28	-3.723	Yes	0.0479	0.0608	0.5992	4.322	-3.723	1.826	3	3	2.039	14
14 vs. 28	-2.373	No	0.1174	0.1864	1.949	4.322	-2.373	1.708	4	3	1.39	14

### Sheet: S3E (Initial Final FR)
Correlation between initial (D-3) and final (D0) FR
RC: including only KOs with > 0 count at D28
	Estimate	Std. Error	t	P value
Intercept	0.561205	0.22637	2.479	0.0132
D-3	0.646653	0.002618	246.996	< 2e-16
R2	F	DF	P value
0.8543	61000	10407	< 2e-16
WD: including only KOs with > 0 count at D28
	Estimate	Std. Error	t	P value
Intercept	0.46143	0.138182	3.359	0.000786
D-3	0.172492	0.001755	98.272	< 2e-16
R2	F	DF	P value
0.5613	9657	7546	< 2.2 e -16
