## Supplementary Tables 1-10 for "Diet outperforms microbial transplant to drive microbiome recovery post-antibiotics": Table_S5.xlsx

### Sheet: Table S5
Table S5 (related to Figure 3, S3)	Differential Abundance Analysis	Details
Table S5A	Metabolomics Internal Standards used for analysis and quantification of SCFAs and TMS panel
Table S5B	PERMANOVA analysis evaluating whether TMS fecal metabolomics data clusters by Recovery Day and Treatment (RC-ABX vs WD-ABX) + posthoc tests evaluating clustering of all timepoints within treatment groups	BC_dist ~ Day*Treatment; n=3-6/group
Table S5C	ANOVAs comparing absolute abundance of SCFAs (acetate, butyrate, propionate) across timepoints within treatment groups (RC-ABX, WD-ABX)	n=3-4/group

### Sheet: 5A (Metabolomics Standards)
Metabolomics Internal Standards
Panel	ITSD	Vendor	Product Number	Concentration	Mass/Volume for 1L
SCFA	D3-Acetate	CIL	DLM-3126-25	4 mM	340 mg
SCFA	D5-Propionate	CIL	DLM-1601-1	1 mM	101.1 mg
SCFA	D7-Butyrate	CIL	DLM-7616-PK	.5 mM	58.56 mg
SCFA	D9-Valerate	CIL	DLM-572-5	.25 mM	29.60 µL
SCFA	D8-Valine	CIL	DLM-488-0.25	.05 mM	6.26 mg
SCFA	D6-Succinate	CIL	DLM-831-PK	1 mM	124.14 mg
SCFA	D6-Phenol	CIL	DLM-370-PK	.025 mM	2.5 mg
TMS	U13C-Palmitate	CIL	CLM-409-PK	.04 mM	10.9 mg
TMS/SCFA	D7N15-Proline	CIL	DLNM-7562-0.25	.02 mM	2.46 mg
Bile Acids	D4-Cholic Acid	CIL	DLM-2611-0.05	1 ug/mL	1 mL of 1 mg/mL stock
Bile Acids	D4-Deoxycholic Acid	CIL	DLM-2824-0.01	1 ug/mL	1 mL of 1 mg/mL stock
Bile Acids	D4-Glycocholic Acid	CIL	DLM-2742-0.01	1 ug/mL	1 mL of 1 mg/mL stock
Bile Acids	D4-Glycodeoxycholic Acid	CIL	DLM-9554-0.01	.5 ug/mL	.5 mL of 1 mg/mL stock
Bile Acids	D4-Litchocholic Acid	CIL	DLM-9560-0.05	5 ug/mL	5 mL of 1 mg/mL stock
Bile Acids	D4-Taurocholic Acid	CIL	DLM-9572-0.01	1 ug/mL	1 mL of 1 mg/mL stock
Bile Acids	D4-Taurodeoxycholic Acid	CIL	DLM-9568-0.01	.5 ug/mL	.5 mL of 1 mg/mL stock
Bile Acids	D5-Alpha-Muricholic Acid	CIL	DLM-10627-PK	3.5 ug/mL	3.5 mL of 1 mg/mL stock
Indoles	13C11-L-Tryptophan	CIL	CLM-4290-H	500 nM	50 µL of 10 mM stock
Indoles	13C9-L-Phenylalanine	CIL	CLM-2250-H	500 nM	50 µL of 10 mM stock
Indoles	13C9-L-Tyrosine	CIL	CLM-2263-H	500 nM	50 µL of 10 mM stock
Indoles	D4-Serotonin	CIL	DLM-11030-0	500 nM	50 µL of 10 mM stock
Indoles	13C6-5-Hydroxyindole-3-acetic acid	CIL	CLM-9936-0	500 nM	50 µL of 10 mM stock
Indoles	D4-Tryptamine	CIL	DLM-6989-0	500 nM	50 µL of 10 mM stock
Indoles	D3-Melatonin	CIL	DLM-7101-0	500 nM	50 µL of 10 mM stock
Indoles	13C6-Niacin	CIL	CLM-9954-0	2 µM	200 µL of 10 mM stock
Indoles	13C10-L-Kynurenine	CIL	CLM-9884-0	500 nM	50 µL of 10 mM stock
Indoles	D5-Kynurenic Acid	CIL	DLM-7374-0	500 nM	50 µL of 10 mM stock
Indoles	Anthranilic Acid, Ring-13C6	CIL	CLM-701-0	500 nM	50 µL of 10 mM stock

### Sheet: 5B (TMS)
PERMANOVA: BC_dist ~ Day*Treatment
	Df	SumOfSqs	R2	F	Pvalue
Day	6	4.4524	0.3258	7.6741	0.0001
Treatment	1	2.0814	0.15231	21.5249	0.0001
Day*Treatment	4	2.1038	0.15395	5.4391	0.0001
Residual	52	5.0283	0.36794
Total	63	13.6659	1
RC, Fecal TMS: Posthoc Clustering Analysis
Comparison	DF	SumOfSqs	F	R2	P value	P adj	Sig
RC-ABX_-3 vs RC-ABX_0	1	1.69962	29.5088	0.710905	0.001	0.0105	.
RC-ABX_-3 vs RC-ABX_3	1	1.12126	11.6859	0.564921	0.003	0.0116667	.
RC-ABX_-3 vs RC-ABX_5	1	1.15639	18.605	0.673972	0.004	0.0116667	.
RC-ABX_-3 vs RC-ABX_7	1	0.582963	4.46655	0.27125	0.005	0.0116667	.
RC-ABX_-3 vs RC-ABX_11	1	0.133278	1.73479	0.147833	0.172	0.1806
RC-ABX_-3 vs RC-ABX_14	1	0.123811	1.56999	0.135695	0.146	0.161368
RC-ABX_0 vs RC-ABX_3	1	0.10764	1.5688	0.148437	0.118	0.137667
RC-ABX_0 vs RC-ABX_5	1	1.34802	38.7165	0.811386	0.004	0.0116667	.
RC-ABX_0 vs RC-ABX_7	1	1.3849	12.5883	0.511963	0.002	0.0105	.
RC-ABX_0 vs RC-ABX_11	1	1.44765	27.7206	0.734893	0.002	0.0105	.
RC-ABX_0 vs RC-ABX_14	1	1.39274	25.6691	0.719646	0.002	0.0105	.
RC-ABX_7 vs RC-ABX_3	1	0.735119	4.43268	0.329992	0.008	0.01575	.
RC-ABX_7 vs RC-ABX_5	1	0.261065	1.97709	0.18011	0.068	0.084
RC-ABX_7 vs RC-ABX_11	1	0.531686	3.80516	0.275633	0.015	0.021	.
RC-ABX_7 vs RC-ABX_14	1	0.421288	2.97179	0.229096	0.014	0.021	.
RC-ABX_11 vs RC-ABX_3	1	1.01814	10.2603	0.594445	0.005	0.0116667	.
RC-ABX_11 vs RC-ABX_5	1	0.93762	16.8093	0.705997	0.011	0.0177692	.
RC-ABX_14 vs RC-ABX_11	1	0.0660463	0.85266	0.0963168	0.481	0.481
RC-ABX_14 vs RC-ABX_3	1	0.960381	9.40283	0.573244	0.009	0.01575	.
RC-ABX_14 vs RC-ABX_5	1	0.860353	14.6602	0.676826	0.009	0.01575	.
RC-ABX_3 vs RC-ABX_5	1	0.686033	8.47393	0.585462	0.029	0.0380625	.
WD, Fecal TMS: Posthoc Clustering Analysis
Comparison	DF	SumOfSqs	F	R2	P value	P adj	Sig
WD-ABX_-3 vs WD-ABX_0	1	0.982037	8.5707	0.461517	0.003	0.0133333	.
WD-ABX_-3 vs WD-ABX_7	1	0.926723	8.12948	0.448412	0.004	0.0133333	.
WD-ABX_-3 vs WD-ABX_11	1	0.700321	6.53782	0.449711	0.009	0.0225	.
WD-ABX_-3 vs WD-ABX_14	1	0.833181	5.64434	0.360791	0.003	0.0133333	.
WD-ABX_0 vs WD-ABX_7	1	0.0570814	0.7257	0.0831681	0.526	0.653333
WD-ABX_0 vs WD-ABX_11	1	0.112154	1.94347	0.244662	0.172	0.344
WD-ABX_0 vs WD-ABX_14	1	0.051956	0.430529	0.0510678	0.826	0.826
WD-ABX_7 vs WD-ABX_11	1	0.0545289	0.961158	0.138074	0.462	0.653333
WD-ABX_7 vs WD-ABX_14	1	0.0927601	0.773338	0.0881464	0.588	0.653333
WD-ABX_14 vs WD-ABX_11	1	0.160183	1.42054	0.191433	0.296	0.493333

### Sheet: 5C (SCFAs)
RC, Acetate: ANOVA
F	P-value	Summary	R2
0.6515	0.5442	ns	0.1265
WD, Acetate: ANOVA
F	P-value	Summary	R2
33.17	0.0003	***	0.9046
WD, Acetate: Post-Hoc
Comparison	Mean Diff.	Discovery?	q value	P Value	Mean 1	Mean 2	Mean Diff.	SE of diff.	n1	n2	t	DF
-3 vs. 14	17.4	Yes	0.0002	0.0001	22.3	4.898	17.4	2.22	3	4	7.839	7
-3 vs. 28	14.38	Yes	0.0005	0.0005	22.3	7.923	14.38	2.373	3	3	6.058	7
RC, Butyrate: ANOVA
F	P-value	Summary	R2
0.3021	0.7465	ns	0.0629
WD, Butyrate: ANOVA
F	P-value	Summary	R2
4.521	0.0549	ns	0.5637
WD, Butyrate: Post-Hoc
Comparison	Mean Diff.	Discovery?	q value	P Value	Mean 1	Mean 2	Mean Diff.	SE of diff.	n1	n2	t	DF
-3 vs. 14	2.746	Yes	0.0212	0.0201	3.133	0.3875	2.746	0.9175	3	4	2.993	7
-3 vs. 28	1.327	No	0.1146	0.2182	3.133	1.807	1.327	0.9808	3	3	1.353	7
RC, Propionate: ANOVA
F	P-value	Summary	R2
0.1742	0.8429	ns	0.03726
WD, Propionate: ANOVA
F	P-value	Summary	R2
12.64	0.0047	**	0.7832
WD, Propionate: Post-Hoc
Comparison	Mean Diff.	Discovery?	q value	P Value	Mean 1	Mean 2	Mean Diff.	SE of diff.	n1	n2	t	DF
-3 vs. 14	5.736	Yes	0.0038	0.0018	6.053	0.3175	5.736	1.176	3	4	4.879	7
-3 vs. 28	4.573	Yes	0.0087	0.0083	6.053	1.48	4.573	1.257	3	3	3.639	7
