## Supplementary Tables 1-10 for "Diet outperforms microbial transplant to drive microbiome recovery post-antibiotics": Table_S6.xlsx

### Sheet: Table S6
Table S6 (related to Figure S3)	Differential Abundance Analysis	Details
Table S6A	ANOVA and posthoc analyses of a-galactoisdase gene abundances over time
Table S6B	ANOVA and posthoc analyses of SCFA metabolism gene abundances over time
Table S6C	ANOVA and posthoc analyses of bile acid metabolism gene abundances over time
Table S6B	ANOVA and posthoc analyses of complex polysaccharide (starch, arabinan, xylan, cellulose) metabolism gene abundances over time

### Sheet: S6A (a-gal genes)
RC, a-gal genes: ANOVA
F	P-value	Summary	R2
39.85	<0.0001	****	0.9466
RC, a-gal genes: Post-hoc
Comparison	Mean Diff.	Discovery?	q value	P Value	Mean 1	Mean 2	Mean Diff.	SE of diff.	n1	n2	t	DF
-3 vs. 2	0.004283	Yes	<0.0001	<0.0001	0.005505	0.001222	0.004283	0.0004735	3	2	9.045	9
-3 vs. 4	0.002508	Yes	0.0001	0.0002	0.005505	0.002996	0.002508	0.0004235	3	3	5.922	9
-3 vs. 14	-0.0004075	No	0.1422	0.3611	0.005505	0.005912	-0.0004075	0.0004235	3	3	0.9621	9
-3 vs. 28	-0.0003616	No	0.1454	0.4154	0.005505	0.005866	-0.0003616	0.0004235	3	3	0.8537	9
WD, a-gal genes: ANOVA
F	P-value	Summary	R2
3.704	0.0615	ns	0.5814

### Sheet: S6B (SCFA genes)
RC, acetate genes: ANOVA
F	P-value	Summary	R2
10.87	0.0017	**	0.8285
RC, acetate genes: Post-hoc
Comparison	Mean Diff.	Discovery?	q value	P Value	Mean 1	Mean 2	Mean Diff.	SE of diff.	n1	n2	t	DF
-3 vs. 2	0.0007716	No	0.4014	0.2548	0.004639	0.003867	0.0007716	0.0006345	3	2	1.216	9
-3 vs. 4	-0.002722	Yes	0.0031	0.001	0.004639	0.00736	-0.002722	0.0005675	3	3	4.796	9
-3 vs. 14	6.001e-05	No	0.723	0.9181	0.004639	0.004579	6.001e-05	0.0005675	3	3	0.1058	9
-3 vs. 28	0.0001684	No	0.723	0.7733	0.004639	0.00447	0.0001684	0.0005675	3	3	0.2968	9
WD, acetate genes: ANOVA
F	P-value	Summary	R2
8.013	0.0086	**	0.7503
WD, acetate genes: Post-hoc
Comparison	Mean Diff.	Discovery?	q value	P Value	Mean 1	Mean 2	Mean Diff.	SE of diff.	n1	n2	t	DF
-3 vs. 2	-0.0018	Yes	0.0091	0.0058	0.004533	0.006334	-0.0018	0.0004823	3	3	3.733	8
-3 vs. 14	-0.002213	Yes	0.0056	0.0018	0.004533	0.006746	-0.002213	0.0004823	3	3	4.588	8
-3 vs. 28	-0.001526	Yes	0.014	0.0133	0.004533	0.006059	-0.001526	0.0004823	3	3	3.165	8
RC, propionate genes: ANOVA
F	P-value	Summary	R2
2.872	0.087	ns	0.5607
WD, propionate genes: ANOVA
F	P-value	Summary	R2
3.998	0.052	ns	0.5999

### Sheet: S6C (BA genes)
RC, HDHA genes: ANOVA
F	P-value	Summary	R2
1.419	0.3034	ns	0.3868
WD, HDHA genes: ANOVA
F	P-value	Summary	R2
7.829	0.0122	*	0.7704
WD, HDHA genes: Post-hoc
Comparison	Mean Diff.	Discovery?	q value	P Value	Mean 1	Mean 2	Mean Diff.	SE of diff.	n1	n2	t	DF
-3 vs. 2	6.788e-05	Yes	0.008	0.0051	6.818e-05	3e-07	6.788e-05	1.689e-05	3	3	4.018	7
-3 vs. 14	6.788e-05	Yes	0.0093	0.0088	6.818e-05	3e-07	6.788e-05	1.889e-05	3	2	3.594	7
-3 vs. 28	6.788e-05	Yes	0.008	0.0051	6.818e-05	3e-07	6.788e-05	1.689e-05	3	3	4.018	7
2 vs. 14	0	No	0.525	>0.9999	3e-07	3e-07	0	1.889e-05	3	2	0	7
2 vs. 28	0	No	0.525	>0.9999	3e-07	3e-07	0	1.689e-05	3	3	0	7
14 vs. 28	0	No	0.525	>0.9999	3e-07	3e-07	0	1.889e-05	2	3	0	7
RC, BSH genes: ANOVA
F	P-value	Summary	R2
0.5824	0.6833	ns	0.2056
WD, BSH genes: ANOVA
F	P-value	Summary	R2
0.9633	0.4558	ns	0.2654
RC, BaiB genes: ANOVA
F	P-value	Summary	R2
0.8222	0.5427	ns	0.2676
WD, BSH genes: ANOVA
F	P-value	Summary	R2
1.868	0.2134	ns	0.4119

### Sheet: S6D (cplx p.sacch)
RC, starch genes: ANOVA
F	P-value	Summary	R2
58.87	<0.0001	****	0.9632
RC, starch genes: Post-hoc
Comparison	Mean Diff.	Discovery?	q value	P Value	Mean 1	Mean 2	Mean Diff.	SE of diff.	n1	n2	t	DF
-3 vs. 2	0.008311	Yes	<0.0001	<0.0001	0.009745	0.001434	0.008311	0.0007306	3	2	11.37	9
-3 vs. 4	0.004601	Yes	<0.0001	<0.0001	0.009745	0.005143	0.004601	0.0006535	3	3	7.041	9
-3 vs. 14	-0.0008662	No	0.1524	0.2177	0.009745	0.01061	-0.0008662	0.0006535	3	3	1.325	9
-3 vs. 28	-0.0001814	No	0.4135	0.7876	0.009745	0.009926	-0.0001814	0.0006535	3	3	0.2776	9
WD, starch genes: ANOVA
F	P-value	Summary	R2
0.9482	0.4619	ns	0.2623
RC, arabinan genes: ANOVA
F	P-value	Summary	R2
4.571	0.0273	*	0.6701
RC, arabinan genes: Post-hoc
Comparison	Mean Diff.	Discovery?	q value	P Value	Mean 1	Mean 2	Mean Diff.	SE of diff.	n1	n2	t	DF
-3 vs. 2	0.01117	No	0.0808	0.0385	0.01172	0.0005513	0.01117	0.004612	3	2	2.422	9
-3 vs. 4	0.01091	No	0.0808	0.0267	0.01172	0.0008143	0.01091	0.004125	3	3	2.644	9
-3 vs. 14	-0.00198	No	0.8738	0.6427	0.01172	0.0137	-0.00198	0.004125	3	3	0.48	9
-3 vs. 28	-0.0008999	No	0.8738	0.8322	0.01172	0.01262	-0.0008999	0.004125	3	3	0.2182	9
WD, arabinan genes: ANOVA
F	P-value	Summary	R2
6.992	0.0126	*	0.7239
WD, arabinan genes: Post-hoc
Comparison	Mean Diff.	Discovery?	q value	P Value	Mean 1	Mean 2	Mean Diff.	SE of diff.	n1	n2	t	DF
-3 vs. 2	0.005231	Yes	0.0087	0.0028	0.00639	0.001159	0.005231	0.001229	3	3	4.257	8
-3 vs. 14	0.004265	Yes	0.0133	0.0084	0.00639	0.002125	0.004265	0.001229	3	3	3.471	8
-3 vs. 28	0.003843	Yes	0.0148	0.0141	0.00639	0.002547	0.003843	0.001229	3	3	3.127	8
RC, xylan genes: ANOVA
F	P-value	Summary	R2
7.565	0.0059	**	0.7708
RC, xylan genes: Post-hoc
Comparison	Mean Diff.	Discovery?	q value	P Value	Mean 1	Mean 2	Mean Diff.	SE of diff.	n1	n2	t	DF
-3 vs. 2	0.01157	Yes	0.0069	0.0066	0.01184	0.0002785	0.01157	0.003293	3	2	3.513	9
-3 vs. 4	0.01149	Yes	0.0069	0.0036	0.01184	0.0003533	0.01149	0.002945	3	3	3.902	9
-3 vs. 14	-0.0001432	No	0.5052	0.9623	0.01184	0.01199	-0.0001432	0.002945	3	3	0.04861	9
-3 vs. 28	0.001808	No	0.3881	0.5544	0.01184	0.01004	0.001808	0.002945	3	3	0.614	9
WD, xylan genes: ANOVA
F	P-value	Summary	R2
2.411	0.1422	ns	0.4748
RC, cellulose genes: ANOVA
F	P-value	Summary	R2
18.27	0.0002	***	0.8904
RC, cellulose genes: Post-hoc
Comparison	Mean Diff.	Discovery?	q value	P Value	Mean 1	Mean 2	Mean Diff.	SE of diff.	n1	n2	t	DF
-3 vs. 2	0.004765	Yes	0.0006	0.0005	0.004781	1.63e-05	0.004765	0.0009095	3	2	5.239	9
-3 vs. 4	0.004713	Yes	0.0005	0.0003	0.004781	6.797e-05	0.004713	0.0008135	3	3	5.794	9
-3 vs. 14	0.0004249	No	0.3418	0.614	0.004781	0.004356	0.0004249	0.0008135	3	3	0.5223	9
-3 vs. 28	-0.0003805	No	0.3418	0.6511	0.004781	0.005161	-0.0003805	0.0008135	3	3	0.4677	9
WD, cellulose genes: ANOVA
F	P-value	Summary	R2
19.71	0.0005	***	0.8808
WD, cellulose genes: Post-hoc
Comparison	Mean Diff.	Discovery?	q value	P Value	Mean 1	Mean 2	Mean Diff.	SE of diff.	n1	n2	t	DF
-3 vs. 2	0.002353	Yes	0.0003	0.0002	0.002355	1.88e-06	0.002353	0.0003567	3	3	6.598	8
-3 vs. 14	0.002286	Yes	0.0003	0.0002	0.002355	6.892e-05	0.002286	0.0003567	3	3	6.41	8
-3 vs. 28	0.002025	Yes	0.0005	0.0005	0.002355	0.0003297	0.002025	0.0003567	3	3	5.679	8
