## Supplementary Tables 1-10 for "Diet outperforms microbial transplant to drive microbiome recovery post-antibiotics": Table_S7.xlsx

### Sheet: Fecal ABX Quantification
Cefoperazone: RC-ABX vs WD-ABX at all timepoints
Comparison	Discovery?	P value	Mean rank of RC-ABX	Mean rank of WD-ABX	Mean rank diff.	Mann-Whitney U	q value
RC D0 vs WD D0	No	0.057143	2	5.5	-3.5	0	0.144286
RC D1 vs WD D1	No	0.857143	4.333	3.75	0.5833	5	>0.999999		FOR ALL COMPARISONS:
RC D2 vs WD D2	No	0.028571	6.5	2.5	4	0	0.144286		Test name	Mann-Whitney test
RC D4 vs WD D4	No	0.333333	3	4.5	-1.5	2	0.561111		Comparison for each test	Compare ranks
RC D7 vs WD D7	No	>0.999999	2.5	2.5	0	2	>0.999999		Multiple comparisons	False Discovery Rate (FDR)
									Method	Two-stage step-up (Benjamini, Krieger, and Yekutieli)
Neomycin: RC-ABX vs WD-ABX at all timepoints									Desired FDR (Q)	1.00%
Comparison	Discovery?	P value	Mean rank of RC-ABX	Mean rank of WD-ABX	Mean rank diff.	Mann-Whitney U	q value
RC D0 vs WD D0	No	0.457143	3.167	4.625	-1.458	3.5	>0.999999		Number of tests performed	5
RC D1 vs WD D1	No	>0.999999	4	4	0	6	>0.999999		Number of rows omitted	0
RC D2 vs WD D2	No	>0.999999	4.5	4.5	0	8	>0.999999
RC D4 vs WD D4	No	>0.999999	3.5	3.5	0	4	>0.999999
RC D7 vs WD D7	No	>0.999999	2.5	2.5	0	2	>0.999999
Vancomycin: RC-ABX vs WD-ABX at all timepoints
Comparison	Discovery?	P value	Mean rank of RC-ABX	Mean rank of WD-ABX	Mean rank diff.	Mann-Whitney U	q value
RC D0 vs WD D0	No	0.057143	2	5.5	-3.5	0	0.144286
RC D1 vs WD D1	No	0.628571	3.333	4.5	-1.167	4	0.793571
RC D2 vs WD D2	No	0.028571	6.5	2.5	4	0	0.144286
RC D4 vs WD D4	No	0.333333	3	4.5	-1.5	2	0.561111
RC D7 vs WD D7	No	>0.999999	2.5	2.5	0	2	>0.999999
