## Supplementary Tables 1-10 for "Diet outperforms microbial transplant to drive microbiome recovery post-antibiotics": Table_S9.xlsx

### Sheet: Table S9
Table S9 (related to Figure 5, Figure S7)	Intervention Experiment Analyses
Table S9A	PERMANOVA and posthoc analyses to evaluate clustering of all treatment groups	PERMANOVA + multiple comparisons with FDR; n=5-7/group
Table S9B	ANOVA and posthoc analyses to determine mean Bray-Curtis dissimilarity between each sample and no-ABX control groups (both RC-PBS-PBS and WD-PBS-PBS analyzed separately)	ANOVA + multiple comparisons with FDR; n=5-7/group
Table S9C	ANOVA and posthoc analyses to evaluate differences in ASV richness across treatment groups at D14	ANOVA + multiple comparisons with FDR; n=5-7/group

### Sheet: S9A (PERMANOVA)
PERMANOVA: BC_dist ~ Post.diet*ABX*Post.micr + Pre.diet
	Df	SumOfSqs	R2	F	Pvalue
Post-ABX diet	1	4.49872	0.157304	18.66	0.0001
ABX treatment	1	2.51609	0.0879785	10.4363	0.0001
Post-ABX microbes	2	2.03384	0.0711161	4.21803	0.0001
Pre-ABX diet	1	0.653047	0.0228347	2.70874	0.0063
Post-ABX diet * ABX treatment	1	1.46474	0.0512168	6.07552	0.0001
Post-ABX diet * Post-ABX microbes	2	1.03837	0.0363082	2.15351	0.005
Residual	70	16.3941	0.573242
Total	78	28.5989	1
Posthoc Pairwise Analyses
Comparison	Df	SumsOfSqs	F.Model	R2	p.value	p.adjusted	sig
RC-PBS-PBS vs RC-ABX-PBS	1	0.772375	3.83255	0.277067	0.003	0.00535135	*
RC-PBS-PBS vs RC-RC	1	0.501754	2.40755	0.194039	0.017	0.022898	.		TREATMENT GROUP KEY
RC-PBS-PBS vs RC-DIET	1	1.73731	8.72119	0.442224	0.004	0.006	*		RC-ABX-PBS = RC --> RCD/PBSM
RC-PBS-PBS vs RC-MICR	1	0.714828	2.78858	0.202238	0.022	0.02904	.		WD-ABX-PBS = WD --> WDD/PBSM
RC-PBS-PBS vs WD-PBS-PBS	1	0.928527	5.27328	0.324045	0.001	0.00388235	*		RC-DIET = RC --> WDD/RCM
RC-PBS-PBS vs WD-ABX-PBS	1	2.11204	10.2499	0.48235	0.001	0.00388235	*		WD-DIET = WD --> RCD/WDM
RC-PBS-PBS vs WD-WD	1	1.48436	10.0947	0.528666	0.003	0.00535135	*		RC-MICR = RC --> RCD/WDM
RC-PBS-PBS vs WD-DIET	1	0.971477	4.52131	0.291297	0.002	0.00507692	*		WD-MICR = WD --> WDD/RCM
RC-PBS-PBS vs WD-RC	1	0.54429	2.42645	0.180721	0.032	0.0384	.		RC-RC = RC --> RCD/RCM
RC-PBS-PBS vs RC-WD	1	1.48709	7.25582	0.420485	0.002	0.00507692	*		WD-RC = WD --> RCD/RCM
RC-PBS-PBS vs WD-MICR	1	1.78924	8.91726	0.471382	0.004	0.006	*		WD-WD = WD --> WDD/WDM
RC-ABX-PBS vs RC-RC	1	0.688695	2.83848	0.221092	0.024	0.0304615	.		RC-WD = RC --> WDD/WDM
RC-ABX-PBS vs RC-DIET	1	1.96582	8.53535	0.436918	0.001	0.00388235	*		RC-PBS-PBS = RC --> no-ABX control
RC-ABX-PBS vs RC-MICR	1	0.963524	3.35197	0.233555	0.027	0.033	.		WD-PBS-PBS = WD --> no-ABX control
RC-ABX-PBS vs WD-PBS-PBS	1	1.23447	5.95812	0.351343	0.002	0.00507692	*
RC-ABX-PBS vs WD-ABX-PBS	1	1.89727	7.99986	0.421048	0.002	0.00507692	*
RC-ABX-PBS vs WD-WD	1	1.91705	10.3588	0.535094	0.001	0.00388235	*
RC-ABX-PBS vs WD-DIET	1	1.42842	5.80718	0.345518	0.001	0.00388235	*
RC-ABX-PBS vs WD-RC	1	1.00072	3.91788	0.26263	0.006	0.0086087	*
RC-ABX-PBS vs RC-WD	1	1.80217	7.53504	0.429713	0.004	0.006	*
RC-ABX-PBS vs WD-MICR	1	1.80199	7.67232	0.434143	0.003	0.00535135	*
RC-RC vs RC-DIET	1	1.64514	6.95419	0.38733	0.003	0.00535135	*
RC-RC vs RC-MICR	1	0.448192	1.526	0.121827	0.152	0.164459
RC-RC vs WD-PBS-PBS	1	1.0561	4.94793	0.310255	0.002	0.00507692	*
RC-RC vs WD-ABX-PBS	1	1.88721	7.75301	0.413427	0.001	0.00388235	*
RC-RC vs WD-WD	1	1.55199	8.05358	0.472251	0.002	0.00507692	*
RC-RC vs WD-DIET	1	0.695965	2.75927	0.200539	0.016	0.022	.
RC-RC vs WD-RC	1	0.562045	2.14786	0.163362	0.024	0.0304615	.
RC-RC vs RC-WD	1	1.49921	6.09311	0.378616	0.003	0.00535135	*
RC-RC vs WD-MICR	1	1.6291	6.73885	0.402587	0.003	0.00535135	*
RC-DIET vs RC-MICR	1	1.47362	5.29776	0.306269	0.001	0.00388235	*
RC-DIET vs WD-PBS-PBS	1	2.1624	10.5695	0.468309	0.001	0.00388235	*
RC-DIET vs WD-ABX-PBS	1	0.300631	1.29547	0.097437	0.287	0.292431
RC-DIET vs WD-WD	1	0.929156	5.0455	0.335349	0.004	0.006	*
RC-DIET vs WD-DIET	1	1.48847	6.19832	0.340598	0.002	0.00507692	*
RC-DIET vs WD-RC	1	1.45157	5.83424	0.327137	0.001	0.00388235	*
RC-DIET vs RC-WD	1	0.296867	1.27179	0.103635	0.288	0.292431
RC-DIET vs WD-MICR	1	0.651445	2.83836	0.205108	0.047	0.0553929
RC-MICR vs WD-PBS-PBS	1	1.15169	4.48196	0.271931	0.005	0.00733333	*
RC-MICR vs WD-ABX-PBS	1	1.78324	6.26935	0.343162	0.001	0.00388235	*
RC-MICR vs WD-WD	1	1.05804	4.28347	0.29989	0.004	0.006	*
RC-MICR vs WD-DIET	1	0.436853	1.49344	0.110679	0.161	0.171387
RC-MICR vs WD-RC	1	0.320846	1.06531	0.081537	0.406	0.406
RC-MICR vs RC-WD	1	1.04098	3.58266	0.245679	0.004	0.006	*
RC-MICR vs WD-MICR	1	1.49449	5.21365	0.321559	0.003	0.00535135	*
WD-PBS-PBS vs WD-ABX-PBS	1	2.17093	10.2953	0.46177	0.001	0.00388235	*
WD-PBS-PBS vs WD-WD	1	2.07493	13.073	0.566594	0.002	0.00507692	*
WD-PBS-PBS vs WD-DIET	1	1.50142	6.85758	0.363651	0.003	0.00535135	*
WD-PBS-PBS vs WD-RC	1	1.4749	6.48009	0.350653	0.001	0.00388235	*
WD-PBS-PBS vs RC-WD	1	1.9868	9.44744	0.462035	0.001	0.00388235	*
WD-PBS-PBS vs WD-MICR	1	1.97022	9.5461	0.464619	0.001	0.00388235	*
WD-ABX-PBS vs WD-WD	1	0.929538	4.8492	0.326563	0.004	0.006	*
WD-ABX-PBS vs WD-DIET	1	2.01712	8.18574	0.405521	0.001	0.00388235	*
WD-ABX-PBS vs WD-RC	1	1.95024	7.64558	0.389176	0.002	0.00507692	*
WD-ABX-PBS vs RC-WD	1	0.599157	2.49364	0.184801	0.068	0.0787368
WD-ABX-PBS vs WD-MICR	1	0.34138	1.4443	0.116061	0.253	0.265048
WD-WD vs WD-DIET	1	0.875676	4.34834	0.303055	0.003	0.00535135	*
WD-WD vs WD-RC	1	0.789418	3.72761	0.271541	0.003	0.00535135	*
WD-WD vs RC-WD	1	0.428884	2.27082	0.201478	0.14	0.154
WD-WD vs WD-MICR	1	0.420466	2.28406	0.202415	0.091	0.103552
WD-DIET vs WD-RC	1	0.418574	1.59058	0.117036	0.099	0.110746
WD-DIET vs RC-WD	1	0.949189	3.8107	0.257294	0.001	0.00388235	*
WD-DIET vs WD-MICR	1	1.56637	6.38879	0.367408	0.003	0.00535135	*
WD-RC vs RC-WD	1	0.821841	3.17884	0.224196	0.008	0.011234	.
WD-RC vs WD-MICR	1	1.53124	6.01371	0.353463	0.001	0.00388235	*
RC-WD vs WD-MICR	1	0.8766	3.6787	0.268936	0.027	0.033	.

### Sheet: S9B (BC distance)
Mean BC Distance from RC-PBS-PBS controls: Comparison across treatment groups at D14
RC-ABX: ANOVA summary
F	P value	P value summary	Significant diff. among means (P < 0.05)?	R squared										TREATMENT GROUP KEY
8.182	<0.0001	****	Yes	0.5769										RC-ABX-PBS = RC --> RCD/PBSM
Multiple Comparisons														WD-ABX-PBS = WD --> WDD/PBSM
Number of families	1													RC-DIET = RC --> WDD/RCM
Number of comparisons per family	45													WD-DIET = WD --> RCD/WDM
Q	0.05													RC-MICR = RC --> RCD/WDM
Two-stage linear step-up procedure of Benjamini, Krieger and Yekutieli	Mean Diff.	Discovery?	q value	Individual P Value	Mean 1	Mean 2	Mean Diff.	SE of diff.	n1	n2	t	DF		WD-MICR = WD --> WDD/RCM
RC-RC vs. RC-MICR	-0.08914	No	0.0962	0.1026	0.6992	0.7883	-0.08914	0.05368	6	7	1.66	54		RC-RC = RC --> RCD/RCM
RC-RC vs. RC-ABX-PBS	-0.04872	No	0.2737	0.3857	0.6992	0.7479	-0.04872	0.05571	6	6	0.8745	54		WD-RC = WD --> RCD/RCM
RC-RC vs. WD-DIET	-0.1047	No	0.0591	0.0563	0.6992	0.8039	-0.1047	0.05368	6	7	1.951	54		WD-WD = WD --> WDD/WDM
RC-RC vs. WD-RC	-0.008246	No	0.5125	0.8785	0.6992	0.7074	-0.008246	0.05368	6	7	0.1536	54		RC-WD = RC --> WDD/WDM
RC-RC vs. WD-WD	-0.1781	Yes	0.0062	0.0036	0.6992	0.8773	-0.1781	0.05843	6	5	3.047	54		RC-PBS-PBS = RC --> no-ABX control
RC-RC vs. WD-MICR	-0.2643	Yes	<0.0001	<0.0001	0.6992	0.9635	-0.2643	0.05571	6	6	4.745	54		WD-PBS-PBS = WD --> no-ABX control
RC-RC vs. WD-ABX-PBS	-0.3008	Yes	<0.0001	<0.0001	0.6992	1	-0.3008	0.05368	6	7	5.603	54
RC-RC vs. RC-DIET	-0.2321	Yes	0.0002	<0.0001	0.6992	0.9313	-0.2321	0.05368	6	7	4.324	54
RC-RC vs. RC-WD	-0.2108	Yes	0.0009	0.0004	0.6992	0.91	-0.2108	0.05571	6	6	3.783	54
RC-MICR vs. RC-ABX-PBS	0.04042	No	0.3061	0.4548	0.7883	0.7479	0.04042	0.05368	7	6	0.7529	54
RC-MICR vs. WD-DIET	-0.0156	No	0.4555	0.7635	0.7883	0.8039	-0.0156	0.05158	7	7	0.3024	54
RC-MICR vs. WD-RC	0.08089	No	0.1073	0.1227	0.7883	0.7074	0.08089	0.05158	7	7	1.568	54
RC-MICR vs. WD-WD	-0.08892	No	0.1073	0.1214	0.7883	0.8773	-0.08892	0.0565	7	5	1.574	54
RC-MICR vs. WD-MICR	-0.1752	Yes	0.0036	0.0019	0.7883	0.9635	-0.1752	0.05368	7	6	3.263	54
RC-MICR vs. WD-ABX-PBS	-0.2117	Yes	0.0005	0.0001	0.7883	1	-0.2117	0.05158	7	7	4.104	54
RC-MICR vs. RC-DIET	-0.143	Yes	0.0105	0.0076	0.7883	0.9313	-0.143	0.05158	7	7	2.773	54
RC-MICR vs. RC-WD	-0.1216	Yes	0.0344	0.0275	0.7883	0.91	-0.1216	0.05368	7	6	2.266	54
RC-ABX-PBS vs. WD-DIET	-0.05601	No	0.2327	0.3014	0.7479	0.8039	-0.05601	0.05368	6	7	1.043	54
RC-ABX-PBS vs. WD-RC	0.04047	No	0.3061	0.4542	0.7479	0.7074	0.04047	0.05368	6	7	0.7539	54
RC-ABX-PBS vs. WD-WD	-0.1293	Yes	0.0371	0.0311	0.7479	0.8773	-0.1293	0.05843	6	5	2.214	54
RC-ABX-PBS vs. WD-MICR	-0.2156	Yes	0.0009	0.0003	0.7479	0.9635	-0.2156	0.05571	6	6	3.87	54
RC-ABX-PBS vs. WD-ABX-PBS	-0.2521	Yes	<0.0001	<0.0001	0.7479	1	-0.2521	0.05368	6	7	4.696	54
RC-ABX-PBS vs. RC-DIET	-0.1834	Yes	0.0024	0.0012	0.7479	0.9313	-0.1834	0.05368	6	7	3.417	54
RC-ABX-PBS vs. RC-WD	-0.162	Yes	0.0077	0.0053	0.7479	0.91	-0.162	0.05571	6	6	2.909	54
WD-DIET vs. WD-RC	0.09648	No	0.0675	0.0668	0.8039	0.7074	0.09648	0.05158	7	7	1.871	54
WD-DIET vs. WD-WD	-0.07333	No	0.159	0.1999	0.8039	0.8773	-0.07333	0.0565	7	5	1.298	54
WD-DIET vs. WD-MICR	-0.1596	Yes	0.0068	0.0044	0.8039	0.9635	-0.1596	0.05368	7	6	2.973	54
WD-DIET vs. WD-ABX-PBS	-0.1961	Yes	0.0009	0.0004	0.8039	1	-0.1961	0.05158	7	7	3.802	54
WD-DIET vs. RC-DIET	-0.1274	Yes	0.0219	0.0167	0.8039	0.9313	-0.1274	0.05158	7	7	2.47	54
WD-DIET vs. RC-WD	-0.106	No	0.0584	0.0534	0.8039	0.91	-0.106	0.05368	7	6	1.975	54
WD-RC vs. WD-WD	-0.1698	Yes	0.0066	0.004	0.7074	0.8773	-0.1698	0.0565	7	5	3.005	54
WD-RC vs. WD-MICR	-0.2561	Yes	<0.0001	<0.0001	0.7074	0.9635	-0.2561	0.05368	7	6	4.77	54
WD-RC vs. WD-ABX-PBS	-0.2926	Yes	<0.0001	<0.0001	0.7074	1	-0.2926	0.05158	7	7	5.672	54
WD-RC vs. RC-DIET	-0.2239	Yes	0.0002	<0.0001	0.7074	0.9313	-0.2239	0.05158	7	7	4.341	54
WD-RC vs. RC-WD	-0.2025	Yes	0.0009	0.0004	0.7074	0.91	-0.2025	0.05368	7	6	3.772	54
WD-WD vs. WD-MICR	-0.08627	No	0.1233	0.1456	0.8773	0.9635	-0.08627	0.05843	5	6	1.477	54
WD-WD vs. WD-ABX-PBS	-0.1227	Yes	0.0391	0.0342	0.8773	1	-0.1227	0.0565	5	7	2.172	54
WD-WD vs. RC-DIET	-0.05408	No	0.2499	0.3428	0.8773	0.9313	-0.05408	0.0565	5	7	0.9572	54
WD-WD vs. RC-WD	-0.03271	No	0.3612	0.578	0.8773	0.91	-0.03271	0.05843	5	6	0.5598	54
WD-MICR vs. WD-ABX-PBS	-0.03647	No	0.328	0.4998	0.9635	1	-0.03647	0.05368	6	7	0.6794	54
WD-MICR vs. RC-DIET	0.03219	No	0.3529	0.5512	0.9635	0.9313	0.03219	0.05368	6	7	0.5997	54
WD-MICR vs. RC-WD	0.05357	No	0.2499	0.3406	0.9635	0.91	0.05357	0.05571	6	6	0.9615	54
WD-ABX-PBS vs. RC-DIET	0.06867	No	0.1548	0.1887	1	0.9313	0.06867	0.05158	7	7	1.331	54
WD-ABX-PBS vs. RC-WD	0.09004	No	0.0962	0.0993	1	0.91	0.09004	0.05368	7	6	1.677	54
RC-DIET vs. RC-WD	0.02137	No	0.4225	0.6921	0.9313	0.91	0.02137	0.05368	7	6	0.3981	54
Mean BC Distance from WD-PBS-PBS controls: Comparison across treatment groups at D14
RC-ABX: ANOVA summary
F	P value	P value summary	Significant diff. among means (P < 0.05)?	R squared
3.885	0.0008	***	Yes	0.393
Multiple Comparisons
Number of families	1
Number of comparisons per family	45
Q	0.05
Two-stage linear step-up procedure of Benjamini, Krieger and Yekutieli	Mean Diff.	Discovery?	q value	Individual P Value	Mean 1	Mean 2	Mean Diff.	SE of diff.	n1	n2	t	DF
RC-RC vs. RC-MICR	-0.03674	No	0.5093	0.4547	0.8239	0.8607	-0.03674	0.04879	6	7	0.753	54
RC-RC vs. RC-ABX-PBS	-0.01428	No	0.7317	0.7789	0.8239	0.8382	-0.01428	0.05063	6	6	0.2821	54
RC-RC vs. WD-DIET	-0.06329	No	0.2489	0.2	0.8239	0.8872	-0.06329	0.04879	6	7	1.297	54
RC-RC vs. WD-RC	-0.06969	No	0.2054	0.1589	0.8239	0.8936	-0.06969	0.04879	6	7	1.429	54
RC-RC vs. WD-WD	-0.1588	Yes	0.0202	0.0042	0.8239	0.9827	-0.1588	0.0531	6	5	2.99	54
RC-RC vs. WD-MICR	-0.1568	Yes	0.0202	0.0031	0.8239	0.9807	-0.1568	0.05063	6	6	3.097	54
RC-RC vs. WD-ABX-PBS	-0.171	Yes	0.0186	0.0009	0.8239	0.995	-0.171	0.04879	6	7	3.506	54
RC-RC vs. RC-DIET	-0.1601	Yes	0.0186	0.0018	0.8239	0.984	-0.1601	0.04879	6	7	3.281	54
RC-RC vs. RC-WD	-0.163	Yes	0.0186	0.0022	0.8239	0.987	-0.163	0.05063	6	6	3.22	54
RC-MICR vs. RC-ABX-PBS	0.02245	No	0.659	0.6472	0.8607	0.8382	0.02245	0.04879	7	6	0.4602	54
RC-MICR vs. WD-DIET	-0.02656	No	0.602	0.5733	0.8607	0.8872	-0.02656	0.04687	7	7	0.5666	54
RC-MICR vs. WD-RC	-0.03296	No	0.5257	0.485	0.8607	0.8936	-0.03296	0.04687	7	7	0.7031	54
RC-MICR vs. WD-WD	-0.122	Yes	0.0471	0.021	0.8607	0.9827	-0.122	0.05135	7	5	2.377	54
RC-MICR vs. WD-MICR	-0.1201	Yes	0.041	0.0171	0.8607	0.9807	-0.1201	0.04879	7	6	2.461	54
RC-MICR vs. WD-ABX-PBS	-0.1343	Yes	0.0221	0.0059	0.8607	0.995	-0.1343	0.04687	7	7	2.865	54
RC-MICR vs. RC-DIET	-0.1233	Yes	0.031	0.0111	0.8607	0.984	-0.1233	0.04687	7	7	2.631	54
RC-MICR vs. RC-WD	-0.1263	Yes	0.0319	0.0123	0.8607	0.987	-0.1263	0.04879	7	6	2.589	54
RC-ABX-PBS vs. WD-DIET	-0.04901	No	0.3703	0.3196	0.8382	0.8872	-0.04901	0.04879	6	7	1.005	54
RC-ABX-PBS vs. WD-RC	-0.05541	No	0.3133	0.2611	0.8382	0.8936	-0.05541	0.04879	6	7	1.136	54
RC-ABX-PBS vs. WD-WD	-0.1445	Yes	0.0267	0.0087	0.8382	0.9827	-0.1445	0.0531	6	5	2.721	54
RC-ABX-PBS vs. WD-MICR	-0.1425	Yes	0.0228	0.0068	0.8382	0.9807	-0.1425	0.05063	6	6	2.815	54
RC-ABX-PBS vs. WD-ABX-PBS	-0.1568	Yes	0.0186	0.0022	0.8382	0.995	-0.1568	0.04879	6	7	3.213	54
RC-ABX-PBS vs. RC-DIET	-0.1458	Yes	0.0202	0.0042	0.8382	0.984	-0.1458	0.04879	6	7	2.988	54
RC-ABX-PBS vs. RC-WD	-0.1488	Yes	0.0204	0.0048	0.8382	0.987	-0.1488	0.05063	6	6	2.938	54
WD-DIET vs. WD-RC	-0.006399	No	0.7317	0.8919	0.8872	0.8936	-0.006399	0.04687	7	7	0.1365	54
WD-DIET vs. WD-WD	-0.09548	No	0.0999	0.0684	0.8872	0.9827	-0.09548	0.05135	7	5	1.86	54
WD-DIET vs. WD-MICR	-0.09349	No	0.0932	0.0606	0.8872	0.9807	-0.09349	0.04879	7	6	1.916	54
WD-DIET vs. WD-ABX-PBS	-0.1078	No	0.0534	0.0254	0.8872	0.995	-0.1078	0.04687	7	7	2.299	54
WD-DIET vs. RC-DIET	-0.09677	No	0.081	0.0438	0.8872	0.984	-0.09677	0.04687	7	7	2.065	54
WD-DIET vs. RC-WD	-0.09974	No	0.081	0.0458	0.8872	0.987	-0.09974	0.04879	7	6	2.044	54
WD-RC vs. WD-WD	-0.08908	No	0.1189	0.0885	0.8936	0.9827	-0.08908	0.05135	7	5	1.735	54
WD-RC vs. WD-MICR	-0.08709	No	0.1118	0.0799	0.8936	0.9807	-0.08709	0.04879	7	6	1.785	54
WD-RC vs. WD-ABX-PBS	-0.1014	No	0.0693	0.035	0.8936	0.995	-0.1014	0.04687	7	7	2.162	54
WD-RC vs. RC-DIET	-0.09037	No	0.0932	0.0591	0.8936	0.984	-0.09037	0.04687	7	7	1.928	54
WD-RC vs. RC-WD	-0.09335	No	0.0932	0.061	0.8936	0.987	-0.09335	0.04879	7	6	1.913	54
WD-WD vs. WD-MICR	0.001988	No	0.7317	0.9703	0.9827	0.9807	0.001988	0.0531	5	6	0.03744	54
WD-WD vs. WD-ABX-PBS	-0.01227	No	0.7317	0.812	0.9827	0.995	-0.01227	0.05135	5	7	0.239	54
WD-WD vs. RC-DIET	-0.001292	No	0.7317	0.98	0.9827	0.984	-0.001292	0.05135	5	7	0.02516	54
WD-WD vs. RC-WD	-0.004264	No	0.7317	0.9363	0.9827	0.987	-0.004264	0.0531	5	6	0.08031	54
WD-MICR vs. WD-ABX-PBS	-0.01426	No	0.7317	0.7712	0.9807	0.995	-0.01426	0.04879	6	7	0.2923	54
WD-MICR vs. RC-DIET	-0.00328	No	0.7317	0.9466	0.9807	0.984	-0.00328	0.04879	6	7	0.06723	54
WD-MICR vs. RC-WD	-0.006252	No	0.7317	0.9022	0.9807	0.987	-0.006252	0.05063	6	6	0.1235	54
WD-ABX-PBS vs. RC-DIET	0.01098	No	0.7317	0.8157	0.995	0.984	0.01098	0.04687	7	7	0.2342	54
WD-ABX-PBS vs. RC-WD	0.008007	No	0.7317	0.8702	0.995	0.987	0.008007	0.04879	7	6	0.1641	54
RC-DIET vs. RC-WD	-0.002972	No	0.7317	0.9516	0.984	0.987	-0.002972	0.04879	7	6	0.06093	54

### Sheet: S9C (ASV Richness)
ASV Richness: Comparison across treatment groups at D14
RC-ABX: ANOVA summary
F	P value	P value summary	Significant diff. among means (P < 0.05)?	R squared
12.36	<0.0001	****	Yes	0.6765
Multiple Comparisons
Number of families	1
Number of comparisons per family	66
Q	0.05
Two-stage linear step-up procedure of Benjamini, Krieger and Yekutieli	Mean Diff.	Discovery?	q value	Individual P Value	Mean 1	Mean 2	Mean Diff.	SE of diff.	n1	n2	t	DF
RC-PBS-PBS vs. WD-PBS-PBS	11.21	No	0.2237	0.4344	88.5	77.29	11.21	14.26	6	7	0.7866	65
RC-PBS-PBS vs. RC-RC	-8.167	No	0.2947	0.5828	88.5	96.67	-8.167	14.79	6	6	0.552	65
RC-PBS-PBS vs. RC-MICR	36.5	Yes	0.0103	0.0128	88.5	52	36.5	14.26	6	7	2.56	65
RC-PBS-PBS vs. RC-ABX-PBS	56.36	Yes	0.0002	0.0002	88.5	32.14	56.36	14.26	6	7	3.953	65
RC-PBS-PBS vs. WD-DIET	50.07	Yes	0.0009	0.0008	88.5	38.43	50.07	14.26	6	7	3.512	65
RC-PBS-PBS vs. WD-RC	16.21	No	0.139	0.2596	88.5	72.29	16.21	14.26	6	7	1.137	65
RC-PBS-PBS vs. WD-WD	84.1	Yes	<0.0001	<0.0001	88.5	4.4	84.1	15.52	6	5	5.42	65
RC-PBS-PBS vs. WD-MICR	84.17	Yes	<0.0001	<0.0001	88.5	4.333	84.17	14.79	6	6	5.689	65
RC-PBS-PBS vs. WD-ABX-PBS	84.64	Yes	<0.0001	<0.0001	88.5	3.857	84.64	14.26	6	7	5.937	65
RC-PBS-PBS vs. RC-DIET	83.67	Yes	<0.0001	<0.0001	88.5	4.833	83.67	14.79	6	6	5.655	65
RC-PBS-PBS vs. RC-WD	82.5	Yes	<0.0001	<0.0001	88.5	6	82.5	14.79	6	6	5.576	65
WD-PBS-PBS vs. RC-RC	-19.38	No	0.0976	0.1787	77.29	96.67	-19.38	14.26	7	6	1.359	65
WD-PBS-PBS vs. RC-MICR	25.29	Yes	0.0421	0.0694	77.29	52	25.29	13.7	7	7	1.846	65
WD-PBS-PBS vs. RC-ABX-PBS	45.14	Yes	0.0016	0.0016	77.29	32.14	45.14	13.7	7	7	3.296	65
WD-PBS-PBS vs. WD-DIET	38.86	Yes	0.005	0.0061	77.29	38.43	38.86	13.7	7	7	2.837	65
WD-PBS-PBS vs. WD-RC	5	No	0.3492	0.7163	77.29	72.29	5	13.7	7	7	0.365	65
WD-PBS-PBS vs. WD-WD	72.89	Yes	<0.0001	<0.0001	77.29	4.4	72.89	15	7	5	4.858	65
WD-PBS-PBS vs. WD-MICR	72.95	Yes	<0.0001	<0.0001	77.29	4.333	72.95	14.26	7	6	5.117	65
WD-PBS-PBS vs. WD-ABX-PBS	73.43	Yes	<0.0001	<0.0001	77.29	3.857	73.43	13.7	7	7	5.361	65
WD-PBS-PBS vs. RC-DIET	72.45	Yes	<0.0001	<0.0001	77.29	4.833	72.45	14.26	7	6	5.082	65
WD-PBS-PBS vs. RC-WD	71.29	Yes	<0.0001	<0.0001	77.29	6	71.29	14.26	7	6	5	65
RC-RC vs. RC-MICR	44.67	Yes	0.0023	0.0026	96.67	52	44.67	14.26	6	7	3.133	65
RC-RC vs. RC-ABX-PBS	64.52	Yes	<0.0001	<0.0001	96.67	32.14	64.52	14.26	6	7	4.526	65
RC-RC vs. WD-DIET	58.24	Yes	0.0002	0.0001	96.67	38.43	58.24	14.26	6	7	4.085	65
RC-RC vs. WD-RC	24.38	No	0.0534	0.092	96.67	72.29	24.38	14.26	6	7	1.71	65
RC-RC vs. WD-WD	92.27	Yes	<0.0001	<0.0001	96.67	4.4	92.27	15.52	6	5	5.946	65
RC-RC vs. WD-MICR	92.33	Yes	<0.0001	<0.0001	96.67	4.333	92.33	14.79	6	6	6.241	65
RC-RC vs. WD-ABX-PBS	92.81	Yes	<0.0001	<0.0001	96.67	3.857	92.81	14.26	6	7	6.51	65
RC-RC vs. RC-DIET	91.83	Yes	<0.0001	<0.0001	96.67	4.833	91.83	14.79	6	6	6.207	65
RC-RC vs. RC-WD	90.67	Yes	<0.0001	<0.0001	96.67	6	90.67	14.79	6	6	6.128	65
RC-MICR vs. RC-ABX-PBS	19.86	No	0.0847	0.1519	52	32.14	19.86	13.7	7	7	1.45	65
RC-MICR vs. WD-DIET	13.57	No	0.1709	0.3255	52	38.43	13.57	13.7	7	7	0.9908	65
RC-MICR vs. WD-RC	-20.29	No	0.0816	0.1434	52	72.29	-20.29	13.7	7	7	1.481	65
RC-MICR vs. WD-WD	47.6	Yes	0.0021	0.0023	52	4.4	47.6	15	7	5	3.172	65
RC-MICR vs. WD-MICR	47.67	Yes	0.0014	0.0014	52	4.333	47.67	14.26	7	6	3.343	65
RC-MICR vs. WD-ABX-PBS	48.14	Yes	0.0009	0.0008	52	3.857	48.14	13.7	7	7	3.515	65
RC-MICR vs. RC-DIET	47.17	Yes	0.0015	0.0015	52	4.833	47.17	14.26	7	6	3.308	65
RC-MICR vs. RC-WD	46	Yes	0.0018	0.002	52	6	46	14.26	7	6	3.227	65
RC-ABX-PBS vs. WD-DIET	-6.286	No	0.3216	0.6478	32.14	38.43	-6.286	13.7	7	7	0.4589	65
RC-ABX-PBS vs. WD-RC	-40.14	Yes	0.004	0.0047	32.14	72.29	-40.14	13.7	7	7	2.931	65
RC-ABX-PBS vs. WD-WD	27.74	Yes	0.0421	0.069	32.14	4.4	27.74	15	7	5	1.849	65
RC-ABX-PBS vs. WD-MICR	27.81	Yes	0.036	0.0554	32.14	4.333	27.81	14.26	7	6	1.951	65
RC-ABX-PBS vs. WD-ABX-PBS	28.29	Yes	0.0286	0.0429	32.14	3.857	28.29	13.7	7	7	2.065	65
RC-ABX-PBS vs. RC-DIET	27.31	Yes	0.038	0.0598	32.14	4.833	27.31	14.26	7	6	1.916	65
RC-ABX-PBS vs. RC-WD	26.14	Yes	0.0423	0.0713	32.14	6	26.14	14.26	7	6	1.834	65
WD-DIET vs. WD-RC	-33.86	Yes	0.0122	0.0161	38.43	72.29	-33.86	13.7	7	7	2.472	65
WD-DIET vs. WD-WD	34.03	Yes	0.0182	0.0267	38.43	4.4	34.03	15	7	5	2.268	65
WD-DIET vs. WD-MICR	34.1	Yes	0.0145	0.0197	38.43	4.333	34.1	14.26	7	6	2.392	65
WD-DIET vs. WD-ABX-PBS	34.57	Yes	0.011	0.0141	38.43	3.857	34.57	13.7	7	7	2.524	65
WD-DIET vs. RC-DIET	33.6	Yes	0.0154	0.0215	38.43	4.833	33.6	14.26	7	6	2.356	65
WD-DIET vs. RC-WD	32.43	Yes	0.0182	0.0262	38.43	6	32.43	14.26	7	6	2.275	65
WD-RC vs. WD-WD	67.89	Yes	<0.0001	<0.0001	72.29	4.4	67.89	15	7	5	4.524	65
WD-RC vs. WD-MICR	67.95	Yes	<0.0001	<0.0001	72.29	4.333	67.95	14.26	7	6	4.766	65
WD-RC vs. WD-ABX-PBS	68.43	Yes	<0.0001	<0.0001	72.29	3.857	68.43	13.7	7	7	4.996	65
WD-RC vs. RC-DIET	67.45	Yes	<0.0001	<0.0001	72.29	4.833	67.45	14.26	7	6	4.731	65
WD-RC vs. RC-WD	66.29	Yes	<0.0001	<0.0001	72.29	6	66.29	14.26	7	6	4.649	65
WD-WD vs. WD-MICR	0.06667	No	0.4122	0.9966	4.4	4.333	0.06667	15.52	5	6	0.004296	65
WD-WD vs. WD-ABX-PBS	0.5429	No	0.4107	0.9713	4.4	3.857	0.5429	15	5	7	0.03618	65
WD-WD vs. RC-DIET	-0.4333	No	0.4107	0.9778	4.4	4.833	-0.4333	15.52	5	6	0.02793	65
WD-WD vs. RC-WD	-1.6	No	0.4107	0.9182	4.4	6	-1.6	15.52	5	6	0.1031	65
WD-MICR vs. WD-ABX-PBS	0.4762	No	0.4107	0.9735	4.333	3.857	0.4762	14.26	6	7	0.0334	65
WD-MICR vs. RC-DIET	-0.5	No	0.4107	0.9731	4.333	4.833	-0.5	14.79	6	6	0.0338	65
WD-MICR vs. RC-WD	-1.667	No	0.4107	0.9107	4.333	6	-1.667	14.79	6	6	0.1127	65
WD-ABX-PBS vs. RC-DIET	-0.9762	No	0.4107	0.9456	3.857	4.833	-0.9762	14.26	7	6	0.06847	65
WD-ABX-PBS vs. RC-WD	-2.143	No	0.4107	0.881	3.857	6	-2.143	14.26	7	6	0.1503	65
RC-DIET vs. RC-WD	-1.167	No	0.4107	0.9374	4.833	6	-1.167	14.79	6	6	0.07886	65
