## Supplementary Tables 1-10 for "Diet outperforms microbial transplant to drive microbiome recovery post-antibiotics": Table_S10.xlsx

### Sheet: Table S10
Table S10 (related to Figure 6, S8)	Salmonella Experiments
Table S10A	Kruskal-Wallis tests comparing fecal CFUs across treatment groups within each timepoint (t=6, 12, 24, 48, 72, and 96 hpi)	Kruskal-Wallis + multiple comparisons with FDR; n=6-13/group
Table S10B	ANOVA and posthoc analyses of log10-transformed fecal CFU AUC across all timepoints and all infected treatment groups.	one-way ANOVA + multiple comparisons with FDR; n=7-13/group
Table S10C	ANOVA and posthoc analyses of body weight at t=96 hpi for mice on all treatment groups.	one-way ANOVA + multiple comparisons with FDR; n=2-13/group
Table S10D	Kruskal-Wallis tests comparing tissue CFUs across treatment groups at t=96 hpi.	Kruskal-Wallis + multiple comparisons with FDR; n=7-13/group
Table S10E	ANOVA and posthoc analyses of cecal and colonic histopathological scoring across treatment groups at t=96 hpi.	one-way ANOVA + multiple comparisons with FDR; n=3-12/group
Table S10F	qPCR panel of inflammatory markers; comparison of ddCT relative to beta-Actin and RC-PBS-PBS controls	one-way ANOVA + multiple comparisons with FDR; n=4-11/group
Table S10G	qPCR primers used to analyze expression of inflammatory markers	Derived from Devlin et al., 2022 https:// doi.org/10.1371/journal.ppat.1010167

### Sheet: CFU_byTime
St CFUs at t=6 hpi: Kruskal-Wallis Test
K-W stat	P-value	Approx/Exact?	Summary
2.113	0.5493	Approx.	ns
St CFUs at t=12 hpi: Kruskal-Wallis Test
K-W stat	P-value	Approx/Exact?	Summary
9.461	0.0238	Approx.	*
St CFUs at t=12: POSTHOC
Comparison	Mean Diff.	Discovery?	q value	P Value	Mean rank 1	Mean rank 2	Mean rank diff.	n1	n2
RC-ABX-INF vs. RC-PBS-INF	-5.44	No	0.4143	0.3157	14.42	19.86	-5.44	12	7
RC-ABX-INF vs. WD-ABX-INF	-13.08	Yes	0.0218	0.0041	14.42	27.5	-13.08	12	13
RC-ABX-INF vs. WD-PBS-INF	-1.369	No	0.7006	0.8007	14.42	15.79	-1.369	12	7
RC-PBS-INF vs. WD-ABX-INF	-7.643	No	0.2673	0.1527	19.86	27.5	-7.643	7	13
RC-PBS-INF vs. WD-PBS-INF	4.071	No	0.5293	0.5041	19.86	15.79	4.071	7	7
WD-ABX-INF vs. WD-PBS-INF	11.71	No	0.0746	0.0284	27.5	15.79	11.71	13	7
St CFUs at t=24 hpi: Kruskal-Wallis Test
K-W stat	P-value	Approx/Exact?	Summary
21.67	<0.0001	Approx.	****
St CFUs at t=24: POSTHOC
Comparison	Mean Diff.	Discovery?	q value	P Value	Mean rank 1	Mean rank 2	Mean rank diff.	n1	n2
RC-ABX-INF vs. RC-PBS-INF	5.121	No	0.2205	0.35	15.69	10.57	5.121	13	7
RC-ABX-INF vs. WD-ABX-INF	-16.85	Yes	0.0004	0.0002	15.69	32.54	-16.85	13	13
RC-ABX-INF vs. WD-PBS-INF	-1.308	No	0.426	0.8114	15.69	17	-1.308	13	7
RC-PBS-INF vs. WD-ABX-INF	-21.97	Yes	0.0002	<0.0001	10.57	32.54	-21.97	7	13
RC-PBS-INF vs. WD-PBS-INF	-6.429	No	0.2205	0.3035	10.57	17	-6.429	7	7
WD-ABX-INF vs. WD-PBS-INF	15.54	Yes	0.0048	0.0046	32.54	17	15.54	13	7
St CFUs at t=48 hpi: Kruskal-Wallis Test
K-W stat	P-value	Approx/Exact?	Summary
21.74	<0.0001	Approx.	****
St CFUs at t=48: POSTHOC
Comparison	Mean Diff.	Discovery?	q value	P Value	Mean rank 1	Mean rank 2	Mean rank diff.	n1	n2
RC-ABX-INF vs. RC-PBS-INF	3.44	No	0.2945	0.5078	14.15	10.71	3.44	13	7
RC-ABX-INF vs. WD-ABX-INF	-17.35	Yes	0.0001	<0.0001	14.15	31.5	-17.35	13	12
RC-ABX-INF vs. WD-PBS-INF	-3.179	No	0.2945	0.5609	14.15	17.33	-3.179	13	6
RC-PBS-INF vs. WD-ABX-INF	-20.79	Yes	0.0001	<0.0001	10.71	31.5	-20.79	7	12
RC-PBS-INF vs. WD-PBS-INF	-6.619	No	0.2228	0.2829	10.71	17.33	-6.619	7	6
WD-ABX-INF vs. WD-PBS-INF	14.17	Yes	0.0111	0.0105	31.5	17.33	14.17	12	6
St CFUs at t=72 hpi: Kruskal-Wallis Test
K-W stat	P-value	Approx/Exact?	Summary
24.69	<0.0001	Approx.	****
St CFUs at t=72: POSTHOC
Comparison	Mean Diff.	Discovery?	q value	P Value	Mean rank 1	Mean rank 2	Mean rank diff.	n1	n2
RC-ABX-INF vs. RC-PBS-INF	4.154	No	0.2976	0.4251	13.15	9	4.154	13	7
RC-ABX-INF vs. WD-ABX-INF	-18.35	Yes	<0.0001	<0.0001	13.15	31.5	-18.35	13	12
RC-ABX-INF vs. WD-PBS-INF	-8.346	No	0.1075	0.128	13.15	21.5	-8.346	13	6
RC-PBS-INF vs. WD-ABX-INF	-22.5	Yes	<0.0001	<0.0001	9	31.5	-22.5	7	12
RC-PBS-INF vs. WD-PBS-INF	-12.5	No	0.0604	0.0431	9	21.5	-12.5	7	6
WD-ABX-INF vs. WD-PBS-INF	10	No	0.0754	0.0718	31.5	21.5	10	12	6
St CFUs at t=96 hpi: Kruskal-Wallis Test
K-W stat	P-value	Approx/Exact?	Summary
24.64	<0.0001	Approx.	****
St CFUs at t=96: POSTHOC
Comparison	Mean Diff.	Discovery?	q value	P Value	Mean rank 1	Mean rank 2	Mean rank diff.	n1	n2
RC-ABX-INF vs. RC-PBS-INF	3.407	No	0.187	0.5342	12.69	9.286	3.407	13	7
RC-ABX-INF vs. WD-ABX-INF	-18.23	Yes	<0.0001	<0.0001	12.69	30.92	-18.23	13	13
RC-ABX-INF vs. WD-PBS-INF	-14.16	Yes	0.0051	0.0098	12.69	26.86	-14.16	13	7
RC-PBS-INF vs. WD-ABX-INF	-21.64	Yes	<0.0001	<0.0001	9.286	30.92	-21.64	7	13
RC-PBS-INF vs. WD-PBS-INF	-17.57	Yes	0.0034	0.0049	9.286	26.86	-17.57	7	7
WD-ABX-INF vs. WD-PBS-INF	4.066	No	0.187	0.4582	30.92	26.86	4.066	13	7

### Sheet: AUC
log10(Infection AUC): ANOVA
Table Analyzed	log10(Fecal AUC)
Data sets analyzed	A-D
ANOVA summary
F	23.13
P value	<0.0001
P value summary	****
Significant diff. among means (P < 0.05)?	Yes
R squared	0.6584
log10(Infection AUC): Posthoc
Number of families
Number of comparisons per family
Q
Comparison	Mean Diff.	Discovery?	q value	Pvalue	Mean 1	Mean 2	Mean diff.	SE of diff.	n1	n2	t	DF
RC-ABX-INF vs. RC-PBS-INF	-0.07236	No	0.1604	0.9165	8.496	8.568	-0.07236	0.6858	13	7	0.1055	36
RC-ABX-INF vs. WD-ABX-INF	-4.349	Yes	<0.0001	<0.0001	8.496	12.85	-4.349	0.5737	13	13	7.58	36
RC-ABX-INF vs. WD-PBS-INF	-2.173	Yes	0.0008	0.0031	8.496	10.67	-2.173	0.6858	13	7	3.169	36
RC-PBS-INF vs. WD-ABX-INF	-4.277	Yes	<0.0001	<0.0001	8.568	12.85	-4.277	0.6858	7	13	6.237	36
RC-PBS-INF vs. WD-PBS-INF	-2.101	Yes	0.0023	0.0108	8.568	10.67	-2.101	0.7819	7	7	2.687	36
WD-ABX-INF vs. WD-PBS-INF	2.176	Yes	0.0008	0.0031	12.85	10.67	2.176	0.6858	13	7	3.173	36

### Sheet: Body Weight
Body Weight at t=96 hpi across treatment groups: ANOVA
F	P-value	Summary	R2
8.36	<0.0001	****	0.5764
Body weight: posthoc
Comparison	Mean Diff.	Discovery?	q value	P Value	Mean 1	Mean 2	SE of diff.	n1	n2	t	DF
RC-ABX-INF vs. RC-ABX-PBS	-0.1314	Yes	0.0049	0.0035	0.8487	0.9801	0.04246	13	3	3.095	43
RC-ABX-INF vs. RC-PBS-INF	-0.06119	No	0.0545	0.0554	0.8487	0.9099	0.03107	13	7	1.969	43
RC-ABX-INF vs. RC-PBS-PBS	-0.157	Yes	0.0016	0.0006	0.8487	1.006	0.04246	13	3	3.699	43
RC-ABX-INF vs. WD-ABX-INF	0.04916	No	0.0606	0.0654	0.8487	0.7995	0.026	13	13	1.891	43
RC-ABX-INF vs. WD-ABX-PBS	-0.1382	Yes	0.0107	0.0088	0.8487	0.9868	0.05035	13	2	2.744	43
RC-ABX-INF vs. WD-PBS-INF	0.01831	No	0.4	0.5587	0.8487	0.8304	0.03107	13	7	0.5894	43
RC-ABX-INF vs. WD-PBS-PBS	-0.1452	Yes	0.0024	0.0014	0.8487	0.9938	0.04246	13	3	3.419	43
RC-ABX-PBS vs. RC-PBS-INF	0.07021	No	0.1095	0.1321	0.9801	0.9099	0.04574	3	7	1.535	43
RC-ABX-PBS vs. RC-PBS-PBS	-0.02563	No	0.437	0.6381	0.9801	1.006	0.05412	3	3	0.4737	43
RC-ABX-PBS vs. WD-ABX-INF	0.1806	Yes	0.0006	0.0001	0.9801	0.7995	0.04246	3	13	4.253	43
RC-ABX-PBS vs. WD-ABX-PBS	-0.006758	No	0.5128	0.9116	0.9801	0.9868	0.06051	3	2	0.1117	43
RC-ABX-PBS vs. WD-PBS-INF	0.1497	Yes	0.0033	0.0021	0.9801	0.8304	0.04574	3	7	3.273	43
RC-ABX-PBS vs. WD-PBS-PBS	-0.01377	No	0.5013	0.8003	0.9801	0.9938	0.05412	3	3	0.2545	43
RC-PBS-INF vs. RC-PBS-PBS	-0.09584	Yes	0.0442	0.0421	0.9099	1.006	0.04574	7	3	2.095	43
RC-PBS-INF vs. WD-ABX-INF	0.1104	Yes	0.0019	0.0009	0.9099	0.7995	0.03107	7	13	3.551	43
RC-PBS-INF vs. WD-ABX-PBS	-0.07697	No	0.1219	0.1548	0.9099	0.9868	0.05314	7	2	1.448	43
RC-PBS-INF vs. WD-PBS-INF	0.0795	Yes	0.0338	0.03	0.9099	0.8304	0.03543	7	7	2.244	43
RC-PBS-INF vs. WD-PBS-PBS	-0.08398	No	0.0641	0.0733	0.9099	0.9938	0.04574	7	3	1.836	43
RC-PBS-PBS vs. WD-ABX-INF	0.2062	Yes	0.0003	<0.0001	1.006	0.7995	0.04246	3	13	4.857	43
RC-PBS-PBS vs. WD-ABX-PBS	0.01888	No	0.4965	0.7566	1.006	0.9868	0.06051	3	2	0.312	43
RC-PBS-PBS vs. WD-PBS-INF	0.1753	Yes	0.0016	0.0004	1.006	0.8304	0.04574	3	7	3.834	43
RC-PBS-PBS vs. WD-PBS-PBS	0.01186	No	0.5013	0.8275	1.006	0.9938	0.05412	3	3	0.2192	43
WD-ABX-INF vs. WD-ABX-PBS	-0.1873	Yes	0.0016	0.0006	0.7995	0.9868	0.05035	13	2	3.721	43
WD-ABX-INF vs. WD-PBS-INF	-0.03085	No	0.2448	0.3264	0.7995	0.8304	0.03107	13	7	0.9928	43
WD-ABX-INF vs. WD-PBS-PBS	-0.1943	Yes	0.0003	<0.0001	0.7995	0.9938	0.04246	13	3	4.577	43
WD-ABX-PBS vs. WD-PBS-INF	0.1565	Yes	0.0068	0.0052	0.9868	0.8304	0.05314	2	7	2.944	43
WD-ABX-PBS vs. WD-PBS-PBS	-0.007014	No	0.5128	0.9083	0.9868	0.9938	0.06051	2	3	0.1159	43
WD-PBS-INF vs. WD-PBS-PBS	-0.1635	Yes	0.0019	0.0009	0.8304	0.9938	0.04574	7	3	3.574	43

### Sheet: Tissue CFUs
Ileum St CFUs: Kruskal-Wallis Test
K-W stat	P-value	Approx/Exact?	Summary
19.54	0.0002	Approx.	***
Ileum St CFUs: POSTHOC
Comparison	Mean Diff.	Discovery?	q value	P Value	Mean rank 1	Mean rank 2	Mean rank diff.	n1	n2
RC-ABX-INF vs. RC-PBS-INF	5.881	No	0.1168	0.278	14.17	8.286	5.881	12	7
RC-ABX-INF vs. WD-ABX-INF	-14.06	Yes	0.002	0.0021	14.17	28.23	-14.06	12	13
RC-ABX-INF vs. WD-PBS-INF	-12.26	Yes	0.0125	0.0237	14.17	26.43	-12.26	12	7
RC-PBS-INF vs. WD-ABX-INF	-19.95	Yes	0.0004	0.0002	8.286	28.23	-19.95	7	13
RC-PBS-INF vs. WD-PBS-INF	-18.14	Yes	0.002	0.0029	8.286	26.43	-18.14	7	7
WD-ABX-INF vs. WD-PBS-INF	1.802	No	0.2576	0.7359	28.23	26.43	1.802	13	7
Cecum St CFUs: Kruskal-Wallis Test
K-W stat	P-value	Approx/Exact?	Summary
23.85	<0.0001	Approx.	****
Cecum St CFUs: POSTHOC
Comparison	Mean Diff.	Discovery?	q value	P Value	Mean rank 1	Mean rank 2	Mean rank diff.	n1	n2
RC-ABX-INF vs. RC-PBS-INF	6.527	No	0.1227	0.2336	14.38	7.857	6.527	13	7
RC-ABX-INF vs. WD-ABX-INF	-17.08	Yes	0.0003	0.0002	14.38	31.46	-17.08	13	13
RC-ABX-INF vs. WD-PBS-INF	-9.758	No	0.0591	0.075	14.38	24.14	-9.758	13	7
RC-PBS-INF vs. WD-ABX-INF	-23.6	Yes	<0.0001	<0.0001	7.857	31.46	-23.6	7	13
RC-PBS-INF vs. WD-PBS-INF	-16.29	Yes	0.0096	0.0092	7.857	24.14	-16.29	7	7
WD-ABX-INF vs. WD-PBS-INF	7.319	No	0.1145	0.1817	31.46	24.14	7.319	13	7
Colon St CFUs: Kruskal-Wallis Test
K-W stat	P-value	Approx/Exact?	Summary
22.04	<0.0001	Approx.	****
Colon St CFUs: POSTHOC
Comparison	Mean Diff.	Discovery?	q value	P Value	Mean rank 1	Mean rank 2	Mean rank diff.	n1	n2
RC-ABX-INF vs. RC-PBS-INF	5.066	No	0.1326	0.3553	13.92	8.857	5.066	13	7
RC-ABX-INF vs. WD-ABX-INF	-16.62	Yes	0.0003	0.0003	13.92	30.54	-16.62	13	13
RC-ABX-INF vs. WD-PBS-INF	-11.79	Yes	0.0165	0.0314	13.92	25.71	-11.79	13	7
RC-PBS-INF vs. WD-ABX-INF	-21.68	Yes	0.0002	<0.0001	8.857	30.54	-21.68	7	13
RC-PBS-INF vs. WD-PBS-INF	-16.86	Yes	0.0049	0.007	8.857	25.71	-16.86	7	7
WD-ABX-INF vs. WD-PBS-INF	4.824	No	0.1326	0.3787	30.54	25.71	4.824	13	7
Liver St CFUs: Kruskal-Wallis Test
K-W stat	P-value	Approx/Exact?	Summary
6.344	0.096	Approx.	ns
Spleen St CFUs: Kruskal-Wallis Test
K-W stat	P-value	Approx/Exact?	Summary
	7.504	0.0574	ns
MLN St CFUs: Kruskal-Wallis Test
K-W stat	P-value	Approx/Exact?	Summary
12.97	0.0047	Approx.	**
MLN St CFUs: POSTHOC
Comparison	Mean Diff.	Discovery?	q value	P Value	Mean rank 1	Mean rank 2	Mean rank diff.	n1	n2
RC-ABX-INF vs. RC-PBS-INF	-0.5934	No	0.3198	0.9138	13.69	14.29	-0.5934	13	7
RC-ABX-INF vs. WD-ABX-INF	-12.54	Yes	0.0066	0.0062	13.69	26.23	-12.54	13	13
RC-ABX-INF vs. WD-PBS-INF	-15.02	Yes	0.0066	0.0061	13.69	28.71	-15.02	13	7
RC-PBS-INF vs. WD-ABX-INF	-11.95	Yes	0.0154	0.0293	14.29	26.23	-11.95	7	13
RC-PBS-INF vs. WD-PBS-INF	-14.43	Yes	0.0146	0.0209	14.29	28.71	-14.43	7	7
WD-ABX-INF vs. WD-PBS-INF	-2.484	No	0.2732	0.6504	26.23	28.71	-2.484	13	7

### Sheet: Histopathology scoring
Total cecal histopathology score across treatment groups: ANOVA
F	P-value	Summary	R2
17.89	<0.0001	****	0.723
Total cecal histopathology score across treatment groups: POSTHOC
Comparison	Mean Diff.	Discovery?	q value	P Value	Mean 1	Mean 2	Mean	SE of diff.	n1	n2	t	DF
RC-ABX-INF vs. RC-ABX-PBS	1.174	No	0.1938	0.302	2.591	1.417	1.174	1.125	11	6	1.043	48
RC-ABX-INF vs. RC-PBS-INF	0.6623	No	0.3117	0.5397	2.591	1.929	0.6623	1.072	11	7	0.6177	48
RC-ABX-INF vs. RC-PBS-PBS	0.2576	No	0.3508	0.82	2.591	2.333	0.2576	1.125	11	6	0.2289	48
RC-ABX-INF vs. WD-ABX-INF	-7.617	Yes	<0.0001	<0.0001	2.591	10.21	-7.617	0.9257	11	12	8.229	48
RC-ABX-INF vs. WD-ABX-PBS	-3.909	Yes	0.0021	0.002	2.591	6.5	-3.909	1.196	11	5	3.268	48
RC-ABX-INF vs. WD-PBS-INF	-3.409	Yes	0.0033	0.0039	2.591	6	-3.409	1.125	11	6	3.029	48
RC-ABX-INF vs. WD-PBS-PBS	0.7576	No	0.3313	0.6024	2.591	1.833	0.7576	1.444	11	3	0.5245	48
RC-ABX-PBS vs. RC-PBS-INF	-0.5119	No	0.3471	0.6801	1.417	1.929	-0.5119	1.234	6	7	0.4149	48
RC-ABX-PBS vs. RC-PBS-PBS	-0.9167	No	0.2903	0.4775	1.417	2.333	-0.9167	1.28	6	6	0.7159	48
RC-ABX-PBS vs. WD-ABX-INF	-8.792	Yes	<0.0001	<0.0001	1.417	10.21	-8.792	1.109	6	12	7.929	48
RC-ABX-PBS vs. WD-ABX-PBS	-5.083	Yes	0.0007	0.0004	1.417	6.5	-5.083	1.343	6	5	3.785	48
RC-ABX-PBS vs. WD-PBS-INF	-4.583	Yes	0.0012	0.0008	1.417	6	-4.583	1.28	6	6	3.58	48
RC-ABX-PBS vs. WD-PBS-PBS	-0.4167	No	0.3508	0.7916	1.417	1.833	-0.4167	1.568	6	3	0.2657	48
RC-PBS-INF vs. RC-PBS-PBS	-0.4048	No	0.3471	0.7443	1.929	2.333	-0.4048	1.234	7	6	0.3281	48
RC-PBS-INF vs. WD-ABX-INF	-8.28	Yes	<0.0001	<0.0001	1.929	10.21	-8.28	1.055	7	12	7.85	48
RC-PBS-INF vs. WD-ABX-PBS	-4.571	Yes	0.0012	0.001	1.929	6.5	-4.571	1.299	7	5	3.52	48
RC-PBS-INF vs. WD-PBS-INF	-4.071	Yes	0.0021	0.0018	1.929	6	-4.071	1.234	7	6	3.3	48
RC-PBS-INF vs. WD-PBS-PBS	0.09524	No	0.3921	0.9506	1.929	1.833	0.09524	1.53	7	3	0.06223	48
RC-PBS-PBS vs. WD-ABX-INF	-7.875	Yes	<0.0001	<0.0001	2.333	10.21	-7.875	1.109	6	12	7.102	48
RC-PBS-PBS vs. WD-ABX-PBS	-4.167	Yes	0.0029	0.0032	2.333	6.5	-4.167	1.343	6	5	3.103	48
RC-PBS-PBS vs. WD-PBS-INF	-3.667	Yes	0.0045	0.0062	2.333	6	-3.667	1.28	6	6	2.864	48
RC-PBS-PBS vs. WD-PBS-PBS	0.5	No	0.3471	0.7512	2.333	1.833	0.5	1.568	6	3	0.3189	48
WD-ABX-INF vs. WD-ABX-PBS	3.708	Yes	0.0028	0.0029	10.21	6.5	3.708	1.18	12	5	3.142	48
WD-ABX-INF vs. WD-PBS-INF	4.208	Yes	0.0007	0.0004	10.21	6	4.208	1.109	12	6	3.795	48
WD-ABX-INF vs. WD-PBS-PBS	8.375	Yes	<0.0001	<0.0001	10.21	1.833	8.375	1.431	12	3	5.851	48
WD-ABX-PBS vs. WD-PBS-INF	0.5	No	0.3471	0.7113	6.5	6	0.5	1.343	5	6	0.3723	48
WD-ABX-PBS vs. WD-PBS-PBS	4.667	Yes	0.0045	0.0059	6.5	1.833	4.667	1.62	5	3	2.881	48
WD-PBS-INF vs. WD-PBS-PBS	4.167	Yes	0.0072	0.0107	6	1.833	4.167	1.568	6	3	2.657	48
Total colonic histopathology score across treatment groups: ANOVA
F	P-value	Summary	R2
7/515	<0.0001	****	0.4934
Total cecal histopathology score across treatment groups: POSTHOC
Comparison	Mean Diff.	Discovery?	q value	P Value	Mean 1	Mean 2	Mean	SE of diff.	n1	n2	t	DF
RC-ABX-INF vs. RC-ABX-PBS	-0.05833	No	0.7533	0.9566	0.5417	0.6	-0.05833	1.067	12	5	0.05465	54
RC-ABX-INF vs. RC-PBS-INF	-0.3155	No	0.7533	0.7421	0.5417	0.8571	-0.3155	0.9536	12	7	0.3308	54
RC-ABX-INF vs. RC-PBS-PBS	-0.2083	No	0.7533	0.8362	0.5417	0.75	-0.2083	1.003	12	6	0.2078	54
RC-ABX-INF vs. WD-ABX-INF	-4.612	Yes	<0.0001	<0.0001	0.5417	5.154	-4.612	0.8027	12	13	5.746	54
RC-ABX-INF vs. WD-ABX-PBS	-2.875	Yes	0.0185	0.0059	0.5417	3.417	-2.875	1.003	12	6	2.868	54
RC-ABX-INF vs. WD-PBS-INF	-0.5298	No	0.7533	0.5808	0.5417	1.071	-0.5298	0.9536	12	7	0.5555	54
RC-ABX-INF vs. WD-PBS-PBS	-0.125	No	0.7533	0.9012	0.5417	0.6667	-0.125	1.003	12	6	0.1247	54
RC-ABX-PBS vs. RC-PBS-INF	-0.2571	No	0.7533	0.8275	0.6	0.8571	-0.2571	1.174	5	7	0.219	54
RC-ABX-PBS vs. RC-PBS-PBS	-0.15	No	0.7533	0.9021	0.6	0.75	-0.15	1.214	5	6	0.1235	54
RC-ABX-PBS vs. WD-ABX-INF	-4.554	Yes	0.0003	<0.0001	0.6	5.154	-4.554	1.055	5	13	4.316	54
RC-ABX-PBS vs. WD-ABX-PBS	-2.817	No	0.0515	0.0242	0.6	3.417	-2.817	1.214	5	6	2.32	54
RC-ABX-PBS vs. WD-PBS-INF	-0.4714	No	0.7533	0.6896	0.6	1.071	-0.4714	1.174	5	7	0.4015	54
RC-ABX-PBS vs. WD-PBS-PBS	-0.06667	No	0.7533	0.9564	0.6	0.6667	-0.06667	1.214	5	6	0.05491	54
RC-PBS-INF vs. RC-PBS-PBS	0.1071	No	0.7533	0.9238	0.8571	0.75	0.1071	1.116	7	6	0.09604	54
RC-PBS-INF vs. WD-ABX-INF	-4.297	Yes	0.0002	<0.0001	0.8571	5.154	-4.297	0.94	7	13	4.571	54
RC-PBS-INF vs. WD-ABX-PBS	-2.56	No	0.0515	0.0257	0.8571	3.417	-2.56	1.116	7	6	2.294	54
RC-PBS-INF vs. WD-PBS-INF	-0.2143	No	0.7533	0.8423	0.8571	1.071	-0.2143	1.072	7	7	0.1999	54
RC-PBS-INF vs. WD-PBS-PBS	0.1905	No	0.7533	0.8651	0.8571	0.6667	0.1905	1.116	7	6	0.1707	54
RC-PBS-PBS vs. WD-ABX-INF	-4.404	Yes	0.0002	<0.0001	0.75	5.154	-4.404	0.9896	6	13	4.45	54
RC-PBS-PBS vs. WD-ABX-PBS	-2.667	No	0.0515	0.0251	0.75	3.417	-2.667	1.158	6	6	2.303	54
RC-PBS-PBS vs. WD-PBS-INF	-0.3214	No	0.7533	0.7743	0.75	1.071	-0.3214	1.116	6	7	0.2881	54
RC-PBS-PBS vs. WD-PBS-PBS	0.08333	No	0.7533	0.9429	0.75	0.6667	0.08333	1.158	6	6	0.07198	54
WD-ABX-INF vs. WD-ABX-PBS	1.737	No	0.1439	0.0849	5.154	3.417	1.737	0.9896	13	6	1.755	54
WD-ABX-INF vs. WD-PBS-INF	4.082	Yes	0.0003	<0.0001	5.154	1.071	4.082	0.94	13	7	4.343	54
WD-ABX-INF vs. WD-PBS-PBS	4.487	Yes	0.0002	<0.0001	5.154	0.6667	4.487	0.9896	13	6	4.534	54
WD-ABX-PBS vs. WD-PBS-INF	2.345	No	0.0739	0.0402	3.417	1.071	2.345	1.116	6	7	2.102	54
WD-ABX-PBS vs. WD-PBS-PBS	2.75	No	0.0515	0.0211	3.417	0.6667	2.75	1.158	6	6	2.375	54
WD-PBS-INF vs. WD-PBS-PBS	0.4048	No	0.7533	0.7181	1.071	0.6667	0.4048	1.116	7	6	0.3628	54

### Sheet: qPCR Results
log2(Duox2 rel expression) across treatment groups: ANOVA
F	P-value	Summary	R2											TREATMENT KEY:
5.438	0.0002	***	0.4696											WAI = WD-ABX-INF
														WAP = WD-ABX-PBS
log2(Duox2 rel expression) across treatment groups: POSTHOC														WPI = WD-PBS-INF
Comparison	Mean Diff.	Discovery?	q value	P Value	Mean 1	Mean 2	Mean	SE of diff.	n1	n2	t	DF		WPP = WD-PBS-PBS
RPP vs. WPP	0.945	No	0.35	0.2526	4.652e-09	-0.945	0.945	0.8149	5	6	1.16	43		RAI = RC-ABX-INF
RPP vs. RAP	0.9975	No	0.35	0.2753	4.652e-09	-0.9975	0.9975	0.9028	5	4	1.105	43		RAP = RC-ABX-PBS
RPP vs. WAP	0.298	No	0.6762	0.728	4.652e-09	-0.298	0.298	0.8511	5	5	0.3501	43		RPI = RC-PBS-INF
RPP vs. RAI	-0.2827	No	0.6751	0.6988	4.652e-09	0.2827	-0.2827	0.7259	5	11	0.3895	43		RPP = RC-PBS-PBS
RPP vs. RPI	-1.053	No	0.3065	0.2031	4.652e-09	1.053	-1.053	0.8149	5	6	1.293	43
RPP vs. WAI	-2.737	Yes	0.0043	0.0009	4.652e-09	2.737	-2.737	0.7672	5	8	3.568	43		Samples were normalized to beta-actin and RPP control group via ddCt method, then log2-transformed before statistical testing
RPP vs. WPI	-0.8183	No	0.3875	0.3209	4.652e-09	0.8183	-0.8183	0.8149	5	6	1.004	43
WPP vs. RAP	0.0525	No	0.8212	0.9521	-0.945	-0.9975	0.0525	0.8687	6	4	0.06044	43
WPP vs. WAP	-0.647	No	0.4454	0.4316	-0.945	-0.298	-0.647	0.8149	6	5	0.794	43
WPP vs. RAI	-1.228	No	0.1595	0.0793	-0.945	0.2827	-1.228	0.683	6	11	1.798	43
WPP vs. RPI	-1.998	Yes	0.0471	0.0137	-0.945	1.053	-1.998	0.777	6	6	2.572	43
WPP vs. WAI	-3.683	Yes	0.0002	<0.0001	-0.945	2.737	-3.683	0.7268	6	8	5.067	43
WPP vs. WPI	-1.763	No	0.0684	0.0283	-0.945	0.8183	-1.763	0.777	6	6	2.269	43
RAP vs. WAP	-0.6995	No	0.4454	0.4427	-0.9975	-0.298	-0.6995	0.9028	4	5	0.7748	43
RAP vs. RAI	-1.28	No	0.1907	0.1106	-0.9975	0.2827	-1.28	0.7858	4	11	1.629	43
RAP vs. RPI	-2.051	No	0.0679	0.0228	-0.9975	1.053	-2.051	0.8687	4	6	2.361	43
RAP vs. WAI	-3.735	Yes	0.0006	<0.0001	-0.9975	2.737	-3.735	0.8241	4	8	4.532	43
RAP vs. WPI	-1.816	No	0.0934	0.0425	-0.9975	0.8183	-1.816	0.8687	4	6	2.09	43
WAP vs. RAI	-0.5807	No	0.4454	0.4281	-0.298	0.2827	-0.5807	0.7259	5	11	0.8001	43
WAP vs. RPI	-1.351	No	0.1907	0.1045	-0.298	1.053	-1.351	0.8149	5	6	1.658	43
WAP vs. WAI	-3.036	Yes	0.0019	0.0003	-0.298	2.737	-3.036	0.7672	5	8	3.957	43
WAP vs. WPI	-1.116	No	0.2863	0.1778	-0.298	0.8183	-1.116	0.8149	5	6	1.37	43
RAI vs. RPI	-0.7706	No	0.35	0.2655	0.2827	1.053	-0.7706	0.683	11	6	1.128	43
RAI vs. WAI	-2.455	Yes	0.0019	0.0003	0.2827	2.737	-2.455	0.6253	11	8	3.926	43
RAI vs. WPI	-0.5356	No	0.4454	0.4372	0.2827	0.8183	-0.5356	0.683	11	6	0.7842	43
RPI vs. WAI	-1.684	No	0.0679	0.0253	1.053	2.737	-1.684	0.7268	6	8	2.317	43
RPI vs. WPI	0.235	No	0.6831	0.7638	1.053	0.8183	0.235	0.777	6	6	0.3025	43
WAI vs. WPI	1.919	Yes	0.0462	0.0115	2.737	0.8183	1.919	0.7268	8	6	2.641	43
log2(Cxcl1 rel expression) across treatment groups: ANOVA
F	P-value	Summary	R2
6.855	<0.0001	****	0.5274
log2(Cxcl1 rel expression) across treatment groups: POSTHOC
Comparison	Mean Diff.	Discovery?	q value	P Value	Mean 1	Mean 2	Mean	SE of diff.	n1	n2	t	DF
RPP vs. WPP	0.14	No	0.6892	0.9473	-1.557e-08	-0.14	0.14	2.108	5	6	0.06643	43
RPP vs. RAP	-0.96	No	0.5241	0.683	-1.557e-08	0.96	-0.96	2.335	5	4	0.4112	43
RPP vs. WAP	-3.516	No	0.1675	0.1175	-1.557e-08	3.516	-3.516	2.201	5	5	1.597	43
RPP vs. RAI	-1.044	No	0.4929	0.5811	-1.557e-08	1.044	-1.044	1.877	5	11	0.5559	43
RPP vs. RPI	-2.17	No	0.3244	0.3089	-1.557e-08	2.17	-2.17	2.108	5	6	1.03	43
RPP vs. WAI	-9.769	Yes	<0.0001	<0.0001	-1.557e-08	9.769	-9.769	1.984	5	8	4.923	43
RPP vs. WPI	-5.797	Yes	0.0216	0.0087	-1.557e-08	5.797	-5.797	2.108	5	6	2.75	43
WPP vs. RAP	-1.1	No	0.5003	0.6269	-0.14	0.96	-1.1	2.247	6	4	0.4896	43
WPP vs. WAP	-3.656	No	0.138	0.09	-0.14	3.516	-3.656	2.108	6	5	1.735	43
WPP vs. RAI	-1.184	No	0.478	0.5064	-0.14	1.044	-1.184	1.766	6	11	0.6701	43
WPP vs. RPI	-2.31	No	0.3161	0.2567	-0.14	2.17	-2.31	2.009	6	6	1.15	43
WPP vs. WAI	-9.909	Yes	<0.0001	<0.0001	-0.14	9.769	-9.909	1.88	6	8	5.271	43
WPP vs. WPI	-5.937	Yes	0.0144	0.0051	-0.14	5.797	-5.937	2.009	6	6	2.954	43
RAP vs. WAP	-2.556	No	0.3161	0.2797	0.96	3.516	-2.556	2.335	4	5	1.095	43
RAP vs. RAI	-0.08364	No	0.6892	0.9674	0.96	1.044	-0.08364	2.032	4	11	0.04116	43
RAP vs. RPI	-1.21	No	0.4929	0.593	0.96	2.17	-1.21	2.247	4	6	0.5386	43
RAP vs. WAI	-8.809	Yes	0.0008	0.0002	0.96	9.769	-8.809	2.131	4	8	4.133	43
RAP vs. WPI	-4.837	No	0.0733	0.037	0.96	5.797	-4.837	2.247	4	6	2.153	43
WAP vs. RAI	2.472	No	0.2591	0.1948	3.516	1.044	2.472	1.877	5	11	1.317	43
WAP vs. RPI	1.346	No	0.478	0.5264	3.516	2.17	1.346	2.108	5	6	0.6387	43
WAP vs. WAI	-6.253	Yes	0.0098	0.003	3.516	9.769	-6.253	1.984	5	8	3.151	43
WAP vs. WPI	-2.281	No	0.3161	0.2852	3.516	5.797	-2.281	2.108	5	6	1.082	43
RAI vs. RPI	-1.126	No	0.478	0.5271	1.044	2.17	-1.126	1.766	11	6	0.6376	43
RAI vs. WAI	-8.725	Yes	<0.0001	<0.0001	1.044	9.769	-8.725	1.617	11	8	5.395	43
RAI vs. WPI	-4.753	Yes	0.0224	0.0101	1.044	5.797	-4.753	1.766	11	6	2.691	43
RPI vs. WAI	-7.599	Yes	0.0009	0.0002	2.17	9.769	-7.599	1.88	6	8	4.043	43
RPI vs. WPI	-3.627	No	0.1299	0.0781	2.17	5.797	-3.627	2.009	6	6	1.805	43
WAI vs. WPI	3.972	No	0.0733	0.0404	9.769	5.797	3.972	1.88	8	6	2.113	43
log2(Nos2 rel expression) across treatment groups: ANOVA
F	P-value	Summary	R2
5.667	0.0001	***	0.4799
log2(Nos2 rel expression) across treatment groups: POSTHOC
Comparison	Mean Diff.	Discovery?	q value	P Value	Mean 1	Mean 2	Mean	SE of diff.	n1	n2	t	DF
RPP vs. WPP	4.111	No	0.1257	0.0945	-3.366e-08	-4.111	4.111	2.405	5	6	1.71	43
RPP vs. RAP	2.856	No	0.3042	0.2897	-3.366e-08	-2.856	2.856	2.664	5	4	1.072	43
RPP vs. WAP	-0.27	No	0.676	0.9149	-3.366e-08	0.27	-0.27	2.511	5	5	0.1075	43
RPP vs. RAI	-2.489	No	0.2952	0.2515	-3.366e-08	2.489	-2.489	2.142	5	11	1.162	43
RPP vs. RPI	-2.034	No	0.3649	0.4024	-3.366e-08	2.034	-2.034	2.405	5	6	0.8458	43
RPP vs. WAI	-7.855	Yes	0.008	0.0012	-3.366e-08	7.854	-7.855	2.264	5	8	3.47	43
RPP vs. WPI	-2.607	No	0.3042	0.2843	-3.366e-08	2.607	-2.607	2.405	5	6	1.084	43
WPP vs. RAP	-1.256	No	0.5209	0.6267	-4.111	-2.856	-1.256	2.563	6	4	0.4899	43
WPP vs. WAP	-4.381	No	0.1074	0.0754	-4.111	0.27	-4.381	2.405	6	5	1.822	43
WPP vs. RAI	-6.601	Yes	0.0083	0.0021	-4.111	2.489	-6.601	2.015	6	11	3.275	43
WPP vs. RPI	-6.145	Yes	0.023	0.0104	-4.111	2.034	-6.145	2.293	6	6	2.68	43
WPP vs. WAI	-11.97	Yes	<0.0001	<0.0001	-4.111	7.854	-11.97	2.145	6	8	5.58	43
WPP vs. WPI	-6.718	Yes	0.0164	0.0054	-4.111	2.607	-6.718	2.293	6	6	2.93	43
RAP vs. WAP	-3.126	No	0.2952	0.2471	-2.856	0.27	-3.126	2.664	4	5	1.173	43
RAP vs. RAI	-5.345	Yes	0.0472	0.026	-2.856	2.489	-5.345	2.319	4	11	2.305	43
RAP vs. RPI	-4.889	No	0.0969	0.0632	-2.856	2.034	-4.889	2.563	4	6	1.907	43
RAP vs. WAI	-10.71	Yes	0.0007	<0.0001	-2.856	7.854	-10.71	2.432	4	8	4.404	43
RAP vs. WPI	-5.462	No	0.0646	0.0388	-2.856	2.607	-5.462	2.563	4	6	2.131	43
WAP vs. RAI	-2.219	No	0.3051	0.3059	0.27	2.489	-2.219	2.142	5	11	1.036	43
WAP vs. RPI	-1.764	No	0.4053	0.4673	0.27	2.034	-1.764	2.405	5	6	0.7335	43
WAP vs. WAI	-7.584	Yes	0.0083	0.0017	0.27	7.854	-7.584	2.264	5	8	3.35	43
WAP vs. WPI	-2.337	No	0.3197	0.3365	0.27	2.607	-2.337	2.405	5	6	0.9719	43
RAI vs. RPI	0.4556	No	0.6309	0.8222	2.489	2.034	0.4556	2.015	11	6	0.2261	43
RAI vs. WAI	-5.365	Yes	0.0164	0.0057	2.489	7.854	-5.365	1.845	11	8	2.908	43
RAI vs. WPI	-0.1177	No	0.6795	0.9537	2.489	2.607	-0.1177	2.015	11	6	0.05842	43
RPI vs. WAI	-5.821	Yes	0.023	0.0095	2.034	7.854	-5.821	2.145	6	8	2.714	43
RPI vs. WPI	-0.5733	No	0.6309	0.8037	2.034	2.607	-0.5733	2.293	6	6	0.2501	43
WAI vs. WPI	5.248	Yes	0.0371	0.0186	7.854	2.607	5.248	2.145	8	6	2.447	43
log2(Ifng rel expression) across treatment groups: ANOVA
F	P-value	Summary	R2
5.503	0.0001	***	0.4725
log2(Ifng rel expression) across treatment groups: POSTHOC
Comparison	Mean Diff.	Discovery?	q value	P Value	Mean 1	Mean 2	Mean	SE of diff.	n1	n2	t	DF
RPP vs. WPP	-0.8183	No	0.6584	0.6495	-3.631e-09	0.8183	-0.8183	1.788	5	6	0.4577	43
RPP vs. RAP	-1.185	No	0.6095	0.5528	-3.631e-09	1.185	-1.185	1.981	5	4	0.5982	43
RPP vs. WAP	-1.618	No	0.4791	0.3911	-3.631e-09	1.618	-1.618	1.868	5	5	0.8664	43
RPP vs. RAI	-1.076	No	0.5835	0.5028	-3.631e-09	1.076	-1.076	1.593	5	11	0.6758	43
RPP vs. RPI	0.7017	No	0.6679	0.6967	-3.631e-09	-0.7017	0.7017	1.788	5	6	0.3924	43
RPP vs. WAI	-7.328	Yes	0.0006	<0.0001	-3.631e-09	7.328	-7.328	1.683	5	8	4.353	43
RPP vs. WPI	-4.025	No	0.0814	0.0295	-3.631e-09	4.025	-4.025	1.788	5	6	2.251	43
WPP vs. RAP	-0.3667	No	0.7057	0.8484	0.8183	1.185	-0.3667	1.906	6	4	0.1924	43
WPP vs. WAP	-0.7997	No	0.6584	0.657	0.8183	1.618	-0.7997	1.788	6	5	0.4472	43
WPP vs. RAI	-0.258	No	0.7057	0.8641	0.8183	1.076	-0.258	1.499	6	11	0.1722	43
WPP vs. RPI	1.52	No	0.4791	0.3776	0.8183	-0.7017	1.52	1.705	6	6	0.8916	43
WPP vs. WAI	-6.509	Yes	0.0011	0.0002	0.8183	7.328	-6.509	1.595	6	8	4.082	43
WPP vs. WPI	-3.207	No	0.1338	0.0668	0.8183	4.025	-3.207	1.705	6	6	1.881	43
RAP vs. WAP	-0.433	No	0.7057	0.828	1.185	1.618	-0.433	1.981	4	5	0.2186	43
RAP vs. RAI	0.1086	No	0.7482	0.9501	1.185	1.076	0.1086	1.724	4	11	0.06301	43
RAP vs. RPI	1.887	No	0.4518	0.3278	1.185	-0.7017	1.887	1.906	4	6	0.9898	43
RAP vs. WAI	-6.143	Yes	0.0055	0.0015	1.185	7.328	-6.143	1.808	4	8	3.397	43
RAP vs. WPI	-2.84	No	0.2637	0.1435	1.185	4.025	-2.84	1.906	4	6	1.49	43
WAP vs. RAI	0.5416	No	0.6757	0.7355	1.618	1.076	0.5416	1.593	5	11	0.3401	43
WAP vs. RPI	2.32	No	0.3173	0.2014	1.618	-0.7017	2.32	1.788	5	6	1.297	43
WAP vs. WAI	-5.71	Yes	0.0055	0.0015	1.618	7.328	-5.71	1.683	5	8	3.392	43
WAP vs. WPI	-2.407	No	0.3143	0.1853	1.618	4.025	-2.407	1.788	5	6	1.346	43
RAI vs. RPI	1.778	No	0.3557	0.242	1.076	-0.7017	1.778	1.499	11	6	1.186	43
RAI vs. WAI	-6.251	Yes	0.0005	<0.0001	1.076	7.328	-6.251	1.372	11	8	4.556	43
RAI vs. WPI	-2.949	No	0.1226	0.0556	1.076	4.025	-2.949	1.499	11	6	1.968	43
RPI vs. WAI	-8.029	Yes	0.0002	<0.0001	-0.7017	7.328	-8.029	1.595	6	8	5.035	43
RPI vs. WPI	-4.727	Yes	0.0258	0.0082	-0.7017	4.025	-4.727	1.705	6	6	2.772	43
WAI vs. WPI	3.303	No	0.1088	0.0444	7.328	4.025	3.303	1.595	8	6	2.071	43
log2(Il22 rel expression) across treatment groups: ANOVA
F	P-value	Summary	R2
7.332	<0.0001	****	0.5441
log2(Il22 rel expression) across treatment groups: POSTHOC
Comparison	Mean Diff.	Discovery?	q value	P Value	Mean 1	Mean 2	Mean	SE of diff.	n1	n2	t	DF
RPP vs. WPP	0.285	No	0.7163	0.879	2.156e-09	-0.285	0.285	1.86	5	6	0.1532	43
RPP vs. RAP	-1.125	No	0.6174	0.588	2.156e-09	1.125	-1.125	2.061	5	4	0.5458	43
RPP vs. WAP	-0.838	No	0.6408	0.6684	2.156e-09	0.838	-0.838	1.943	5	5	0.4312	43
RPP vs. RAI	0.7955	No	0.6351	0.6337	2.156e-09	-0.7955	0.7955	1.657	5	11	0.48	43
RPP vs. RPI	-1.352	No	0.5582	0.4715	2.156e-09	1.352	-1.352	1.86	5	6	0.7265	43
RPP vs. WAI	-8.209	Yes	0.0002	<0.0001	2.156e-09	8.209	-8.209	1.752	5	8	4.686	43
RPP vs. WPI	-4.122	No	0.0707	0.0321	2.156e-09	4.122	-4.122	1.86	5	6	2.215	43
WPP vs. RAP	-1.41	No	0.5582	0.481	-0.285	1.125	-1.41	1.983	6	4	0.7109	43
WPP vs. WAP	-1.123	No	0.6056	0.5493	-0.285	0.838	-1.123	1.86	6	5	0.6036	43
WPP vs. RAI	0.5105	No	0.6845	0.745	-0.285	-0.7955	0.5105	1.559	6	11	0.3274	43
WPP vs. RPI	-1.637	No	0.4687	0.3613	-0.285	1.352	-1.637	1.774	6	6	0.9226	43
WPP vs. WAI	-8.494	Yes	<0.0001	<0.0001	-0.285	8.209	-8.494	1.659	6	8	5.119	43
WPP vs. WPI	-4.407	Yes	0.0437	0.017	-0.285	4.122	-4.407	1.774	6	6	2.484	43
RAP vs. WAP	0.287	No	0.7163	0.8899	1.125	0.838	0.287	2.061	4	5	0.1392	43
RAP vs. RAI	1.92	No	0.4268	0.2904	1.125	-0.7955	1.92	1.794	4	11	1.071	43
RAP vs. RPI	-0.2267	No	0.7163	0.9095	1.125	1.352	-0.2267	1.983	4	6	0.1143	43
RAP vs. WAI	-7.084	Yes	0.0018	0.0005	1.125	8.209	-7.084	1.882	4	8	3.765	43
RAP vs. WPI	-2.997	No	0.2343	0.1381	1.125	4.122	-2.997	1.983	4	6	1.511	43
WAP vs. RAI	1.633	No	0.4545	0.3298	0.838	-0.7955	1.633	1.657	5	11	0.9857	43
WAP vs. RPI	-0.5137	No	0.6913	0.7838	0.838	1.352	-0.5137	1.86	5	6	0.2761	43
WAP vs. WAI	-7.371	Yes	0.0007	0.0001	0.838	8.209	-7.371	1.752	5	8	4.208	43
WAP vs. WPI	-3.284	No	0.1697	0.0847	0.838	4.122	-3.284	1.86	5	6	1.765	43
RAI vs. RPI	-2.147	No	0.2767	0.1757	-0.7955	1.352	-2.147	1.559	11	6	1.377	43
RAI vs. WAI	-9.004	Yes	<0.0001	<0.0001	-0.7955	8.209	-9.004	1.428	11	8	6.307	43
RAI vs. WPI	-4.917	Yes	0.0093	0.0029	-0.7955	4.122	-4.917	1.559	11	6	3.153	43
RPI vs. WAI	-6.857	Yes	0.0007	0.0002	1.352	8.209	-6.857	1.659	6	8	4.132	43
RPI vs. WPI	-2.77	No	0.231	0.1257	1.352	4.122	-2.77	1.774	6	6	1.562	43
WAI vs. WPI	4.087	Yes	0.0437	0.0179	8.209	4.122	4.087	1.659	8	6	2.463	43
log2(Il1b rel expression) across treatment groups: ANOVA
F	P-value	Summary	R2
7.878	<0.0001	****	0.5619
log2(Il1b rel expression) across treatment groups: POSTHOC
Comparison	Mean Diff.	Discovery?	q value	P Value	Mean 1	Mean 2	Mean	SE of diff.	n1	n2	t	DF
RPP vs. WPP	-0.9817	No	0.5454	0.5442	6.59e-09	0.9817	-0.9817	1.606	5	6	0.6114	43
RPP vs. RAP	0.5025	No	0.6582	0.7789	6.59e-09	-0.5025	0.5025	1.779	5	4	0.2825	43
RPP vs. WAP	-1.158	No	0.5454	0.4936	6.59e-09	1.158	-1.158	1.677	5	5	0.6905	43
RPP vs. RAI	-1.833	No	0.3041	0.2069	6.59e-09	1.833	-1.833	1.43	5	11	1.281	43
RPP vs. RPI	-0.6033	No	0.6451	0.7089	6.59e-09	0.6033	-0.6033	1.606	5	6	0.3758	43
RPP vs. WAI	-8.237	Yes	<0.0001	<0.0001	6.59e-09	8.237	-8.237	1.512	5	8	5.449	43
RPP vs. WPI	-3.687	No	0.0652	0.0266	6.59e-09	3.687	-3.687	1.606	5	6	2.296	43
WPP vs. RAP	1.484	No	0.4786	0.3907	0.9817	-0.5025	1.484	1.712	6	4	0.8671	43
WPP vs. WAP	-0.1763	No	0.719	0.9131	0.9817	1.158	-0.1763	1.606	6	5	0.1098	43
WPP vs. RAI	-0.8511	No	0.5454	0.5305	0.9817	1.833	-0.8511	1.346	6	11	0.6324	43
WPP vs. RPI	0.3783	No	0.6582	0.806	0.9817	0.6033	0.3783	1.531	6	6	0.2471	43
WPP vs. WAI	-7.256	Yes	<0.0001	<0.0001	0.9817	8.237	-7.256	1.432	6	8	5.067	43
WPP vs. WPI	-2.705	No	0.1691	0.0843	0.9817	3.687	-2.705	1.531	6	6	1.767	43
RAP vs. WAP	-1.661	No	0.4748	0.3558	-0.5025	1.158	-1.661	1.779	4	5	0.9335	43
RAP vs. RAI	-2.335	No	0.2354	0.1388	-0.5025	1.833	-2.335	1.548	4	11	1.508	43
RAP vs. RPI	-1.106	No	0.5454	0.5217	-0.5025	0.6033	-1.106	1.712	4	6	0.6461	43
RAP vs. WAI	-8.74	Yes	<0.0001	<0.0001	-0.5025	8.237	-8.74	1.624	4	8	5.383	43
RAP vs. WPI	-4.189	No	0.0511	0.0185	-0.5025	3.687	-4.189	1.712	4	6	2.448	43
WAP vs. RAI	-0.6747	No	0.6131	0.6395	1.158	1.833	-0.6747	1.43	5	11	0.4718	43
WAP vs. RPI	0.5547	No	0.6451	0.7314	1.158	0.6033	0.5547	1.606	5	6	0.3455	43
WAP vs. WAI	-7.079	Yes	0.0001	<0.0001	1.158	8.237	-7.079	1.512	5	8	4.683	43
WAP vs. WPI	-2.529	No	0.2253	0.1226	1.158	3.687	-2.529	1.606	5	6	1.575	43
RAI vs. RPI	1.229	No	0.4748	0.366	1.833	0.6033	1.229	1.346	11	6	0.9136	43
RAI vs. WAI	-6.405	Yes	<0.0001	<0.0001	1.833	8.237	-6.405	1.232	11	8	5.198	43
RAI vs. WPI	-1.854	No	0.2763	0.1754	1.833	3.687	-1.854	1.346	11	6	1.378	43
RPI vs. WAI	-7.634	Yes	<0.0001	<0.0001	0.6033	8.237	-7.634	1.432	6	8	5.331	43
RPI vs. WPI	-3.083	No	0.1109	0.0503	0.6033	3.687	-3.083	1.531	6	6	2.014	43
WAI vs. WPI	4.551	Yes	0.0087	0.0027	8.237	3.687	4.551	1.432	8	6	3.178	43
log2(s100a9 rel expression) across treatment groups: ANOVA
F	P-value	Summary	R2
14.15	<0.0001	****	0.7022
log2(s100a9 rel expression) across treatment groups: POSTHOC
Comparison	Mean Diff.	Discovery?	q value	P Value	Mean 1	Mean 2	Mean	SE of diff.	n1	n2	t	DF
RPP vs. WPP	0.312	No	0.3906	0.8679	6.718e-09	-0.312	0.312	1.864	5	5	0.1674	42
RPP vs. RAP	-2.066	No	0.1522	0.3021	6.718e-09	2.066	-2.066	1.977	5	4	1.045	42
RPP vs. WAP	-3.048	No	0.069	0.1095	6.718e-09	3.048	-3.048	1.864	5	5	1.635	42
RPP vs. RAI	-6.025	Yes	0.0006	0.0005	6.718e-09	6.025	-6.025	1.59	5	11	3.79	42
RPP vs. RPI	-4.938	Yes	0.0076	0.0084	6.718e-09	4.938	-4.938	1.785	5	6	2.766	42
RPP vs. WAI	-12.79	Yes	<0.0001	<0.0001	6.718e-09	12.79	-12.79	1.68	5	8	7.613	42
RPP vs. WPI	-7.876	Yes	0.0001	<0.0001	6.718e-09	7.876	-7.876	1.785	5	6	4.413	42
WPP vs. RAP	-2.378	No	0.1292	0.2359	-0.312	2.066	-2.378	1.977	5	4	1.203	42
WPP vs. WAP	-3.36	No	0.0551	0.0787	-0.312	3.048	-3.36	1.864	5	5	1.802	42
WPP vs. RAI	-6.337	Yes	0.0004	0.0003	-0.312	6.025	-6.337	1.59	5	11	3.986	42
WPP vs. RPI	-5.25	Yes	0.0051	0.0053	-0.312	4.938	-5.25	1.785	5	6	2.941	42
WPP vs. WAI	-13.1	Yes	<0.0001	<0.0001	-0.312	12.79	-13.1	1.68	5	8	7.798	42
WPP vs. WPI	-8.188	Yes	<0.0001	<0.0001	-0.312	7.876	-8.188	1.785	5	6	4.587	42
RAP vs. WAP	-0.982	No	0.2903	0.622	2.066	3.048	-0.982	1.977	4	5	0.4966	42
RAP vs. RAI	-3.959	Yes	0.0208	0.0265	2.066	6.025	-3.959	1.721	4	11	2.3	42
RAP vs. RPI	-2.872	No	0.0832	0.1387	2.066	4.938	-2.872	1.903	4	6	1.509	42
RAP vs. WAI	-10.73	Yes	<0.0001	<0.0001	2.066	12.79	-10.73	1.805	4	8	5.942	42
RAP vs. WPI	-5.81	Yes	0.0041	0.0039	2.066	7.876	-5.81	1.903	4	6	3.054	42
WAP vs. RAI	-2.977	No	0.0505	0.0681	3.048	6.025	-2.977	1.59	5	11	1.873	42
WAP vs. RPI	-1.89	No	0.1522	0.2958	3.048	4.938	-1.89	1.785	5	6	1.059	42
WAP vs. WAI	-9.744	Yes	<0.0001	<0.0001	3.048	12.79	-9.744	1.68	5	8	5.799	42
WAP vs. WPI	-4.828	Yes	0.0083	0.0098	3.048	7.876	-4.828	1.785	5	6	2.705	42
RAI vs. RPI	1.087	No	0.2284	0.4713	6.025	4.938	1.087	1.496	11	6	0.7269	42
RAI vs. WAI	-6.767	Yes	<0.0001	<0.0001	6.025	12.79	-6.767	1.37	11	8	4.941	42
RAI vs. WPI	-1.851	No	0.1276	0.2229	6.025	7.876	-1.851	1.496	11	6	1.237	42
RPI vs. WAI	-7.855	Yes	<0.0001	<0.0001	4.938	12.79	-7.855	1.592	6	8	4.934	42
RPI vs. WPI	-2.938	No	0.0607	0.0916	4.938	7.876	-2.938	1.702	6	6	1.727	42
WAI vs. WPI	4.916	Yes	0.0041	0.0036	12.79	7.876	4.916	1.592	8	6	3.088	42
log2(Tnfa rel expression) across treatment groups: ANOVA
F	P-value	Summary	R2
9.737	<0.0001	****	0.6132
log2(Tnfa rel expression) across treatment groups: POSTHOC
Comparison	Mean Diff.	Discovery?	q value	P Value	Mean 1	Mean 2	Mean	SE of diff.	n1	n2	t	DF
RPP vs. WPP	6.534	Yes	0.0004	0.0002	-1.103e-09	-6.534	6.534	1.592	5	6	4.104	43
RPP vs. RAP	5.494	Yes	0.005	0.0033	-1.103e-09	-5.494	5.494	1.764	5	4	3.115	43
RPP vs. WAP	2.318	No	0.1396	0.1705	-1.103e-09	-2.318	2.318	1.663	5	5	1.394	43
RPP vs. RAI	-0.8789	No	0.3644	0.5387	-1.103e-09	0.8789	-0.8789	1.418	5	11	0.6198	43
RPP vs. RPI	-1.05	No	0.3644	0.5132	-1.103e-09	1.05	-1.05	1.592	5	6	0.6593	43
RPP vs. WAI	-3.011	No	0.0535	0.0509	-1.103e-09	3.01	-3.011	1.499	5	8	2.008	43
RPP vs. WPI	-0.103	No	0.5692	0.9487	-1.103e-09	0.103	-0.103	1.592	5	6	0.06469	43
WPP vs. RAP	-1.039	No	0.3644	0.5436	-6.534	-5.494	-1.039	1.697	6	4	0.6123	43
WPP vs. WAP	-4.216	Yes	0.0158	0.0113	-6.534	-2.318	-4.216	1.592	6	5	2.648	43
WPP vs. RAI	-7.413	Yes	<0.0001	<0.0001	-6.534	0.8789	-7.413	1.334	6	11	5.555	43
WPP vs. RPI	-7.583	Yes	<0.0001	<0.0001	-6.534	1.05	-7.583	1.518	6	6	4.995	43
WPP vs. WAI	-9.544	Yes	<0.0001	<0.0001	-6.534	3.01	-9.544	1.42	6	8	6.721	43
WPP vs. WPI	-6.637	Yes	0.0003	<0.0001	-6.534	0.103	-6.637	1.518	6	6	4.372	43
RAP vs. WAP	-3.176	No	0.0778	0.0787	-5.494	-2.318	-3.176	1.764	4	5	1.801	43
RAP vs. RAI	-6.373	Yes	0.0004	0.0002	-5.494	0.8789	-6.373	1.535	4	11	4.152	43
RAP vs. RPI	-6.544	Yes	0.0008	0.0004	-5.494	1.05	-6.544	1.697	4	6	3.856	43
RAP vs. WAI	-8.505	Yes	<0.0001	<0.0001	-5.494	3.01	-8.505	1.61	4	8	5.282	43
RAP vs. WPI	-5.598	Yes	0.0033	0.002	-5.494	0.103	-5.598	1.697	4	6	3.298	43
WAP vs. RAI	-3.197	Yes	0.0379	0.0293	-2.318	0.8789	-3.197	1.418	5	11	2.254	43
WAP vs. RPI	-3.368	Yes	0.0483	0.0402	-2.318	1.05	-3.368	1.592	5	6	2.115	43
WAP vs. WAI	-5.329	Yes	0.0017	0.0009	-2.318	3.01	-5.329	1.499	5	8	3.555	43
WAP vs. WPI	-2.421	No	0.12	0.1357	-2.318	0.103	-2.421	1.592	5	6	1.521	43
RAI vs. RPI	-0.1708	No	0.5592	0.8988	0.8789	1.05	-0.1708	1.334	11	6	0.128	43
RAI vs. WAI	-2.132	No	0.0823	0.0882	0.8789	3.01	-2.132	1.222	11	8	1.745	43
RAI vs. WPI	0.7759	No	0.3644	0.564	0.8789	0.103	0.7759	1.334	11	6	0.5815	43
RPI vs. WAI	-1.961	No	0.1396	0.1745	1.05	3.01	-1.961	1.42	6	8	1.381	43
RPI vs. WPI	0.9467	No	0.3644	0.5362	1.05	0.103	0.9467	1.518	6	6	0.6236	43
WAI vs. WPI	2.907	No	0.0524	0.0467	3.01	0.103	2.907	1.42	8	6	2.048	43
log2(Lcn2 rel expression) across treatment groups: ANOVA
F	P-value	Summary	R2
8.195	<0.0001	****	0.5716
log2(Lcn2 rel expression) across treatment groups: POSTHOC
Comparison	Mean Diff.	Discovery?	q value	P Value	Mean 1	Mean 2	Mean	SE of diff.	n1	n2	t	DF
RPP vs. WPP	-1.996	No	0.2689	0.2944	-1.526e-10	1.996	-1.996	1.88	5	6	1.061	43
RPP vs. RAP	-1.737	No	0.3514	0.4091	-1.526e-10	1.737	-1.737	2.083	5	4	0.8337	43
RPP vs. WAP	-2.484	No	0.2234	0.2127	-1.526e-10	2.484	-2.484	1.964	5	5	1.265	43
RPP vs. RAI	-4.401	Yes	0.028	0.0119	-1.526e-10	4.401	-4.401	1.675	5	11	2.628	43
RPP vs. RPI	-2.744	No	0.1792	0.1517	-1.526e-10	2.744	-2.744	1.88	5	6	1.459	43
RPP vs. WAI	-10.82	Yes	<0.0001	<0.0001	-1.526e-10	10.82	-10.82	1.77	5	8	6.113	43
RPP vs. WPI	-6.587	Yes	0.0029	0.0011	-1.526e-10	6.587	-6.587	1.88	5	6	3.504	43
WPP vs. RAP	0.2592	No	0.606	0.8977	1.996	1.737	0.2592	2.004	6	4	0.1293	43
WPP vs. WAP	-0.4883	No	0.5789	0.7963	1.996	2.484	-0.4883	1.88	6	5	0.2597	43
WPP vs. RAI	-2.406	No	0.1792	0.1342	1.996	4.401	-2.406	1.576	6	11	1.527	43
WPP vs. RPI	-0.7483	No	0.5343	0.6784	1.996	2.744	-0.7483	1.793	6	6	0.4174	43
WPP vs. WAI	-8.825	Yes	<0.0001	<0.0001	1.996	10.82	-8.825	1.677	6	8	5.262	43
WPP vs. WPI	-4.592	Yes	0.029	0.014	1.996	6.587	-4.592	1.793	6	6	2.561	43
RAP vs. WAP	-0.7475	No	0.5454	0.7214	1.737	2.484	-0.7475	2.083	4	5	0.3589	43
RAP vs. RAI	-2.665	No	0.1792	0.1489	1.737	4.401	-2.665	1.813	4	11	1.47	43
RAP vs. RPI	-1.008	No	0.5076	0.6178	1.737	2.744	-1.008	2.004	4	6	0.5027	43
RAP vs. WAI	-9.084	Yes	<0.0001	<0.0001	1.737	10.82	-9.084	1.901	4	8	4.777	43
RAP vs. WPI	-4.851	Yes	0.034	0.0198	1.737	6.587	-4.851	2.004	4	6	2.42	43
WAP vs. RAI	-1.917	No	0.2572	0.2586	2.484	4.401	-1.917	1.675	5	11	1.145	43
WAP vs. RPI	-0.26	No	0.606	0.8907	2.484	2.744	-0.26	1.88	5	6	0.1383	43
WAP vs. WAI	-8.336	Yes	<0.0001	<0.0001	2.484	10.82	-8.336	1.77	5	8	4.709	43
WAP vs. WPI	-4.103	No	0.0545	0.0346	2.484	6.587	-4.103	1.88	5	6	2.182	43
RAI vs. RPI	1.657	No	0.2689	0.2988	4.401	2.744	1.657	1.576	11	6	1.052	43
RAI vs. WAI	-6.419	Yes	0.0002	<0.0001	4.401	10.82	-6.419	1.443	11	8	4.449	43
RAI vs. WPI	-2.186	No	0.1918	0.1725	4.401	6.587	-2.186	1.576	11	6	1.387	43
RPI vs. WAI	-8.076	Yes	<0.0001	<0.0001	2.744	10.82	-8.076	1.677	6	8	4.816	43
RPI vs. WPI	-3.843	No	0.0549	0.0377	2.744	6.587	-3.843	1.793	6	6	2.144	43
WAI vs. WPI	4.233	Yes	0.029	0.0154	10.82	6.587	4.233	1.677	8	6	2.524	43

### Sheet: qPCR primers
Species	Target	Primer pairs
Mus Musculus	Actb	5’-GGCTGTATTCCCCTCCATCG-3’
		5’-CCAGTTGGTAACAATGCCATGT-3’
Mus Musculus	Duox2	5’-GCACTGTGCAGAACAGCTAGGACAAC-3’
		5’-ACCTCATCACCTTCTTGCGGGAG-3’
Mus Musculus	Cxcl1	5’-TGCACCCAAACCGAAGTCAT-3’
		5’-TTGTCAGAAGCCAGCGTTCAC-3’
Mus Musculus	Ifng	5’-TCAAGTGGCATAGATGTGGAAGAA-3’
		5’-TGGCTCTGCAGGATTTTCATG-3’
Mus Musculus	Nos2	5’-TTGGGTCTTGTTCACTCCACGG-3’
		5’-CCTCTTTCAGGTCACTTTGGTAGG-3’
Mus Musculus	Il22	5’-GGCCAGCCTTGCAGATAACA-3’
		5’-GCTGATGTGACAGGAGCTGA-3’
Mus Musculus	Il1b	5’-GCAACTGTTCCTGAACTCAACT-3’
		5’-ATCTTTTGGGGTCCGTCCAACT-3’
Mus Musculus	S100a9	5’-GGTGGAAGCACAGTTGGCA-3’
		5’-GTGTCCAGGTCCTCCATGATG-3’
Mus Musculus	Tnf	5’-ATGGCCTCCCTCTCATCAGT-3’
		5’-CTTGGTGGTTTGCTACGACG-3’
Mus Musculus	Lcn2	5’-ACATTTGTTCCAAGCTCCAGGGC-3’
		5’-CATGGCGAACTGGTTGTAGTCCG-3’
